# High-throughput proteomic analysis of FFPE tissue samples facilitates tumor stratification

**DOI:** 10.1101/667394

**Authors:** Yi Zhu, Tobias Weiss, Qiushi Zhang, Rui Sun, Bo Wang, Zhicheng Wu, Qing Zhong, Xiao Yi, Huanhuan Gao, Xue Cai, Guan Ruan, Tiansheng Zhu, Chao Xu, Sai Lou, Xiaoyan Yu, Ludovic Gillet, Peter Blattmann, Karim Saba, Christian D. Fankhauser, Michael B. Schmid, Dorothea Rutishauser, Jelena Ljubicic, Ailsa Christiansen, Christine Fritz, Niels J. Rupp, Cedric Poyet, Elisabeth Rushing, Michael Weller, Patrick Roth, Eugenia Haralambieva, Silvia Hofer, Chen Chen, Wolfram Jochum, Xiaofei Gao, Xiaodong Teng, Lirong Chen, Peter J. Wild, Ruedi Aebersold, Tiannan Guo

## Abstract

Formalin-fixed, paraffin-embedded (FFPE), biobanked tissue samples offer an invaluable resource for clinical and biomarker research. Here we developed a pressure cycling technology (PCT)-SWATH mass spectrometry workflow to analyze FFPE tissue proteomes and applied it to the stratification of prostate cancer (PCa) and diffuse large B-cell lymphoma (DLBCL) samples. We show that the proteome patterns of FFPE PCa tissue samples and their analogous fresh frozen (FF) counterparts have a high degree of similarity and we confirmed multiple proteins consistently regulated in PCa tissues in an independent sample cohort. We further demonstrate temporal stability of proteome patterns from FFPE samples that were stored between one to 15 years in a biobank and show a high degree of the proteome pattern similarity between two types histological region of small FFPE samples, i.e. punched tissue biopsies and thin tissue sections of micrometer thickness, despite the existence of certain degree of biological variations. Applying the method to two independent DLBCL cohorts we identified myeloperoxidase (MPO), a peroxidase enzyme, as a novel prognostic marker. In summary, this study presents a robust proteomic method to analyze bulk and biopsy FFPE tissues and reports the first systematic comparison of proteome maps generated from FFPE and FF samples. Our data demonstrate the practicality and superiority of FFPE over FF samples for proteome in biomarker discovery. Promising biomarker candidates for PCa and DLBCL have been discovered.
