## Supplementary material for "High-throughput proteomic analysis of FFPE tissue samples facilitates tumor stratification": STable2

### Sheet: 1_original_IHC_score_SW
Patient_ID	Periostin_IHC_score	FF_SWATH_signal	FFPE_SWATH_signal
1	0	21583	10112.5
1	3	75074.5	275005
2	0	27706	23051.5
2	2	44270	116892
3	0	18282.5	26946.5
3	1	54130	37322
4	0	24152.5	39500
4	2	47920.5	41742
5	0	24113.5	14813.5
5	3	60003	50156.5
6	0	32654	30906
6	2	102196	54618
7	0	21663	11894
7	3	75109	84353
8	0	26373	11066.5
8	2	51404	28291.5
10	0	25517.5	43259.5
10	1	22626	16394.5
11	0	10313.5	21810
11	2	65914.5	68661.5
12	0	26424.5	27837
12	2	50522.5	13471.5
13	0	15115.5	58648
13	3	176595	64531
14	0	29695	18750.5
14	2	94284	45140.5
15	0	14159	24190
15	2	20098.5	26880
16	0	16840.5	21477
16	3	147098	201992
35	0	27815.5	13454
35	2	21265	30319
36	0	28609.5	36362
36	2	12764.5	52407.5
37	0	30498.5	14525
37	2	38698	19133

### Sheet: 2_student_t test
Patient_ID	Periostin_IHC_score	FF_SWATH_signal	FFPE_SWATH_signal		compare SWATH signal for FF, FFPE
1	0	21583	10112.5			Score 0	0.680567
2	0	27706	23051.5			Score 1+	0.74581
3	0	18282.5	26946.5			Score 2+	0.764197
4	0	24152.5	39500			Score 3+	0.39986
5	0	24113.5	14813.5
6	0	32654	30906
7	0	21663	11894
8	0	26373	11066.5
10	0	25517.5	43259.5		compare different IHC scoring groups
11	0	10313.5	21810			Tissue type	Group1	Group2	P-value
12	0	26424.5	27837			FF	Score 0	Score 1+	0.0223674
13	0	15115.5	58648				Score 0	Score 2+	0.000707526
14	0	29695	18750.5				Score 0	Score 3+	5.40052e-07
15	0	14159	24190				Score 1+	Score 2+	0.603595
16	0	16840.5	21477				Score 1+	Score 3+	0.144582
35	0	27815.5	13454				Score 2+	Score 3+	0.0124168
36	0	28609.5	36362			FFPE	Score 0	Score 1+	0.844617
37	0	30498.5	14525				Score 0	Score 2+	0.0148345
3	1	54130	37322				Score 0	Score 3+	7.63886e-05
10	1	22626	16394.5				Score 1+	Score 2+	0.410622
2	2	44270	116892				Score 1+	Score 3+	0.202651
4	2	47920.5	41742				Score 2+	Score 3+	0.0122725
6	2	102196	54618
8	2	51404	28291.5
11	2	65914.5	68661.5
12	2	50522.5	13471.5
14	2	94284	45140.5
15	2	20098.5	26880
35	2	21265	30319
36	2	12764.5	52407.5
37	2	38698	19133
1	3	75074.5	275005
5	3	60003	50156.5
7	3	75109	84353
13	3	176595	64531
16	3	147098	201992

### Sheet: 3_data_for_ANOVA
Patient_ID	Periostin_IHC_score	FF_SWATH_signal	FFPE_SWATH_signal		FF						FFPE
1	0	21583	10112.5		Score 0	Score 1+	Score 2+	Score 3+			Score 0	Score 1+	Score 2+	Score 3+
2	0	27706	23051.5		21583	54130	44270	75074.5			10112.5	37322	116892	275005
3	0	18282.5	26946.5		27706	22626	47920.5	60003			23051.5	16394.5	41742	50156.5
4	0	24152.5	39500		18282.5		102196	75109			26946.5		54618	84353
5	0	24113.5	14813.5		24152.5		51404	176595			39500		28291.5	64531
6	0	32654	30906		24113.5		65914.5	147098			14813.5		68661.5	201992
7	0	21663	11894		32654		50522.5				30906		13471.5
8	0	26373	11066.5		21663		94284				11894		45140.5
10	0	25517.5	43259.5		26373		20098.5				11066.5		26880
11	0	10313.5	21810		25517.5		21265				43259.5		30319
12	0	26424.5	27837		10313.5		12764.5				21810		52407.5
13	0	15115.5	58648		26424.5		38698				27837		19133
14	0	29695	18750.5		15115.5						58648
15	0	14159	24190		29695						18750.5
16	0	16840.5	21477		14159						24190
35	0	27815.5	13454		16840.5						21477
36	0	28609.5	36362		27815.5						13454
37	0	30498.5	14525		28609.5						36362
3	1	54130	37322		30498.5						14525
10	1	22626	16394.5
2	2	44270	116892
4	2	47920.5	41742
6	2	102196	54618
8	2	51404	28291.5
11	2	65914.5	68661.5
12	2	50522.5	13471.5
14	2	94284	45140.5
15	2	20098.5	26880
35	2	21265	30319
36	2	12764.5	52407.5
37	2	38698	19133
1	3	75074.5	275005
5	3	60003	50156.5
7	3	75109	84353
13	3	176595	64531
16	3	147098	201992

### Sheet: 4_FF_ANOVA
ANOVA: single factor
Summary
Groups	Count	Sum	Average	Variance
Score 0	18	421516	23417.6	3.91288e+07
Score 1+	2	76756	38378	496251008
Score 2+	11	549338	49939.8	8.21215e+08
Score 3+	5	533880	106776	2.67402e+09
ANOVA
Source of Variation	SS	df	MS	F	P-value	F crit
Between Groups	2.77807e+10	3	9.26024e+09	14.7649	3.295e-06	2.90112
Within Groups	2.00697e+10	32	6.27178e+08
Total	4.78504e+10	35

### Sheet: 5_FFPE_ANOVA
ANOVA: single factor
Summary
Groups	Count	Sum	Average	Variance
Score 0	18	448604	24922.4	1.67765e+08
Score 1+	2	53716.5	26858.2	2.1898e+08
Score 2+	11	497556	45232.4	8.37193e+08
Score 3+	5	676038	135208	9.70465e+09
ANOVA
Source of Variation	SS	df	MS	F	P-value	F crit
Between Groups	4.8515e+10	3	1.61717e+10	10.296	6.7313e-05	2.90112
Within Groups	5.02615e+10	32	1.57067e+09
Total	9.87765e+10	35
