## Supplementary material for "High-throughput proteomic analysis of FFPE tissue samples facilitates tumor stratification": STable4

### Sheet: (a)top 5 upstream regulators
Upstream Regulator	Expr Log Ratio	Molecule Type	Predicted Activation State	Activation z-score	Flags	p-value of overlap	Target molecules in dataset	Mechanistic Network
MYCN		transcription regulator	Activated	4.243		7.95e-28	B2M,BASP1,EEF2,HSP90AB1,HSPD1,KLK3,NCL,NDRG1,NME2,PHB,RPL12,RPL13,RPL18,RPL21,RPL22,RPL24,RPL27,RPL27A,RPL3,RPL31,RPL35,RPL38,RPL4,RPL6,RPL7,RPL8,RPS13,RPS16,RPS19,RPS20,RPS25,RPS28,RPS3,RPS3A,RPS4X,RPS7,SORD,TMED9,UCHL1
sirolimus		chemical drug	Inhibited	-4.184	bias	4.77e-24	ABHD11,ATP1A1,B2M,CLIC1,COX6C,DDT,DES,EEF2,HSP90AB1,HSP90B1,HSPA5,HSPD1,IDH1,IL16,LAMB1,NCL,PPIA,PRDX5,PSMA3,RACK1,RAN,RPL18,RPL21,RPL27,RPL27A,RPL3,RPL35,RPL38,RPL8,RPS10,RPS13,RPS16,RPS19,RPS20,RPS21,RPS3,RPS3A,RPS4X,RPS7,RPSA,SNRPD2,SRSF3,TPM3,UBA1,UCHL1,ZNF207
5-fluorouracil		chemical drug	Inhibited	-4.243		1.89e-22	ATP5F1B,COX6C,CSTB,EEF2,GOT2,GTF2I,HNRNPA2B1,HNRNPC,HSP90AB1,HSPE1,ILF2,NCL,NDUFV2,QARS,RPL18,RPL21,RPL24,RPL27A,RPL31,RPL35,RPL38,RPL6,RPL7,RPS13,RPS15A,RPS16,RPS28,RPS4X,SMS,SNRPD2,SNRPE,SRSF2,TSC22D1
TCR		complex	Activated	3.655	bias	9.84e-17	ATP5F1B,ECH1,FLNA,GLUD1,HSD17B10,HSP90B1,HSPA5,HSPD1,IL16,MDH2,NHP2,NOP58,P4HB,PHB,PHB2,PRMT5,RPL22,RPL3,RPL31,RPL38,RPL4,RPL6,RPL7,RPS13,RPS16,RPS3,RPS3A,RPS4X,RPSA,SCARB2,SNRPD3,TSC22D1
MYC		transcription regulator	Activated	5.076		5.06e-16	ALDH18A1,C1QBP,CD9,COL14A1,COX5B,CSTB,CTNNA1,CTNNB1,CTSD,DBI,EEF2,EIF2B4,FLNA,GAA,GFPT1,GLUD1,GOT2,HNRNPA2B1,HNRNPD,HSPD1,HSPE1,IDH1,LAMP2,MGP,NCL,NDRG1,NME2,NOP58,PHB,PHB2,PPIA,PRDX3,PTBP1,PYCR1,RCC1,RPL13,RPL21,RPL22,RPL27,RPL3,RPL35,RPL6,RPL7,RPS15A,RPS16,RPS19,RPS20,RPS7,SMS,SNRPD2,SRSF2,THOP1,TXN,UGT1A6
metribolone		chemical reagent	Activated	2.856	bias	1.35e-15	ACPP,AGR2,ALDH1A3,ATP5F1B,ATP6V0D1,AZGP1,B2M,COX5B,COX6C,COX7A2,FOLH1,GFPT1,HSPA5,KLK2,KLK3,KRT18,MAOA,MCCC2,NDRG1,PPIB,PROS1,RAB27A,RAB4A,RDH11,SMS,SORD,SPON2,TSC22D1	35 (2)
ST1926		chemical drug	Inhibited	-4.583	bias	6.57e-15	ATP5F1A,ATP5F1B,CLIC1,COX5B,COX6C,COX7A2,EEF2,ILF2,PABPC1,PCBP2,PDIA3,RPL13,RPL24,RPL6,RPL8,RPS10,SLIRP,SNRPD2,SRSF3,TXN,YWHAE
CD 437		chemical drug	Inhibited	-4.583	bias	7.34e-13	ATP5F1A,ATP5F1B,CLIC1,COX6C,COX7A2,EEF2,ERH,HNRNPC,ILF2,PABPC1,PCBP2,PDIA3,RPL13,RPL24,RPL8,RPS10,RPS16,SLIRP,SNRPD2,SRSF3,TXN
MAPT		other				4.1e-12	ARF6,ATP5F1A,ATP5F1B,ATP6V0D1,BASP1,C1QBP,CLTC,COX7A2,CRYM,CTSD,DBI,GLO1,GOT2,HSPA5,HSPD1,HSPE1,PPIA,PRDX3,PRDX5,TPM3,TXN,UCHL1,YWHAE
LONP1		peptidase		-1.026	bias	4.28e-12	ATP5F1A,C1QBP,ETFB,GLUD1,HNRNPA2B1,HSPD1,HSPE1,MDH2,P4HB,PDIA3,S100A11,SARS,TPM3
mibolerone		chemical drug	Activated	3.191		4.77e-12	ALDH18A1,CLTC,DBI,ERP29,GOT2,HEXB,HSP90B1,HSPA5,KLK3,NANS,NME2,P4HB,PPIA,PPIB,SEC23B,SPARCL1,TGFBI
RICTOR		other	Inhibited	-4.264	bias	1.52e-11	ATP5F1A,ATP5F1B,ATP6V0D1,COX7A2,MRPL13,NDUFV2,PSMA3,RPL12,RPL18,RPL21,RPL22,RPL38,RPL4,RPL6,RPL7,RPL8,RPS10,RPS13,RPS19,RPS21,RPS3,RPSA
tanespimycin		chemical drug		-1.432	bias	1.61e-11	HNRNPA2B1,HNRNPC,HNRNPM,HSP90AB1,HSP90B1,HSPA5,KRT18,KRT8,PRDX3,PRMT5,RPL24,RPL27A,RPL35,RPS16,SNRPE,SRSF2
CD3		complex	Activated	4.078	bias	2.12e-10	ACPP,COX6C,DDT,EEF1A2,EWSR1,H2AFY,HNRNPA2B1,HNRNPR,HSP90B1,HSPA5,HSPE1,IL16,ILF2,LYPLA1,MDH2,NASP,NCL,P4HB,PABPC4,PAFAH1B3,PCBP2,PHB,PHB2,RAB2A,RPL6,RPS3A,S100A11,SMS,SRP14,STX6,TARDBP,XRCC6
PSEN1		peptidase				4.83e-09	ARF6,ATP5F1A,ATP5F1B,BASP1,C1QBP,CD9,CLTC,COX7A2,CRYM,CTNNB1,CTSD,DBI,DHRS7,GOT2,HSPA5,HSPD1,HSPE1,PPIA,PRDX5,TPM3,TXN,UCHL1,YWHAE	72 (3)
interferon beta-1a		biologic drug				1.17e-08	COX5B,IL16,PPIA,RAN,RPL18,RPL22,RPL24,RPL27,RPL27A,RPL3,RPS19,RPS28,RPS7
imatinib		chemical drug		-1.754		1.44e-08	ATP6V0D1,COX5B,COX7A2,CTNNB1,ERP29,HSP90AB1,HSP90B1,HSPA2,HSPA5,HSPE1,NCL,P4HB,PDIA3,RAB4A,RBM25,SNRPD2,SNRPD3,SNRPE,SRSF2,VCP
POLG		enzyme				3.04e-08	RACK1,RPL13,RPL27A,RPL7,RPS16,RPS19,RPS25
IL3		cytokine		1.934	bias	5.08e-08	CIAPIN1,ECH1,HNRNPA2B1,HSP90B1,HSPA2,HSPA5,NCL,PLA2G7,RAN,RPL13,RPL3,RPL4,RPL6,RPL7,RPS16,RPS19,RPS20,RPS3,RPS7,SNRPD2
tetraethylammonium		chemical drug		0.707		5.45e-08	CBX3,ECH1,HNRNPC,LYPLA1,PAFAH1B3,PDIA3,PRDX3,SARS
IND S7		chemical - kinase inhibitor		-1.134		7.24e-08	ATP5F1B,C1QBP,ERP29,GLUD1,HNRNPL,KHSRP,PDIA3
tretinoin		chemical - endogenous mammalian		-1.817		9.95e-08	ABI3BP,ALDH1A3,CD9,CLTC,CPE,CTNNB1,CTSD,DBI,ECI2,HNRNPC,HNRNPD,HNRNPK,HSPA2,HSPD1,IL16,ILF3,KLK3,KRT18,LAMA4,LAMB1,LAMP2,LGALS3BP,MAP7,MGP,NCL,NCOA5,NDRG1,NME2,PLA2G7,RAN,RPL13,RPL3,RPL4,RPL6,RPL7,RPS16,RPS19,RPS20,RPS3,RPS7,SNRPD3,SNRPE,TGFBI,TPP1,UBA1,XRCC5,XRCC6,YWHAE
beta-estradiol		chemical - endogenous mammalian	Activated	2.685		1.24e-07	ACPP,ALDH18A1,ALDH7A1,ANXA3,AP1G1,ATP5F1B,CSTB,CTNNB1,CTSD,DECR1,ECH1,ERH,FOLH1,GNE,HNRNPD,HNRNPK,HSF1,HSP90AB1,HSP90B1,HSPA2,HSPA5,HSPD1,IFI30,ILF3,KLK3,KRT18,KRT8,LAMB1,LDB3,LGALS3BP,MAOA,MCAM,MGP,NDRG1,NHP2,NOP58,P4HB,PDIA3,PHB2,PPIB,PRMT5,PROS1,PYCR1,RAB2A,RAN,RPL21,RPS13,SORD,SRSF2,TARDBP,TMED9,TSC22D1,TXN,WNT5B,YWHAE	81 (3)
1,2-dithiol-3-thione		chemical reagent	Activated	3.349	bias	1.72e-07	ATP1A1,C5,CTSD,ERP29,HSP90AB1,HSP90B1,PDIA3,PPIB,RACK1,RAN,RPL18,RPS16,TXN,UGT1A6,VCP
TP53		transcription regulator		0.394		6.19e-07	ALDH18A1,ANXA3,ATP1A1,ATP5F1A,COL14A1,COX7A2,CSTB,CTNNB1,CTSD,DBI,DBT,ECH1,FUBP1,H2AFY,HNRNPA2B1,HSF1,HSP90AB1,HSPD1,IDH1,IFI30,IL16,KLK3,KRT18,KRT8,LYPLA1,MCAM,MDH2,MRPL1,NDRG1,P4HB,PABPC4,PGLYRP2,PRDX3,RAN,RPL12,RPL7,RPS16,RPS19,RPS20,RPS25,RPS3,RPSA,SEC23B,SRSF3,STX6,TGFBI,THOP1,TPM3,TPP1,UBA1,WNT5B,XRCC5
IGF1R		transmembrane receptor		0.943	bias	9.05e-07	ANXA3,ATP5F1A,ATP5F1B,CTNNB1,CTSD,DES,FLNC,HSPA5,IL16,NDUFV2,RPL24,RPL3,RPL7,RPS21,TGFBI,TXN
CST5		other	Inhibited	-2.034	bias	1.33e-06	ANXA3,ARF6,DDT,DECR1,DHX9,DRAP1,HNRNPA2B1,HNRNPA3,HNRNPC,NCL,NHP2,NOL9,PABPN1,S100A11,TARDBP,TXN
GAST		other	Activated	2.985	bias	1.51e-06	COX5B,CTNNB1,MDH2,PHB,PLA2G7,PRDX3,RPL7,RPS19,SRSF2
ELAVL1		other				1.66e-06	CTNNB1,FLNA,GSS,HNRNPD,HSPA2,KHSRP,NCL,QARS,RACK1,RPL13
MEL S3		chemical - kinase inhibitor		-1.633		2.15e-06	ATP5F1B,C1QBP,ERP29,GLUD1,HNRNPL,KHSRP
INSR		kinase	Activated	2.739	bias	2.46e-06	ALDH6A1,ATP5F1A,ATP5F1B,CSTB,DECR1,DES,ETFB,FBP1,FLNC,GOT2,HSD17B10,HSPD1,IDH1,MAOA,MDH2,NDRG1,NDUFV2,RPS16,TSC22D1
HNF4A		transcription regulator		0.777		3.26e-06	ACAD8,ASAH1,BDH1,CBX3,COPZ1,COX7A2,CTNNB1,DBT,DCAF8,ECI2,EPM2AIP1,EWSR1,FBP1,FLNA,FOXRED1,GSS,GTF2I,HNRNPC,HNRNPR,HSP90B1,HSPA5,HSPE1,IFI30,KRT8,MAOA,MAP7,MDH2,NDRG1,PABPN1,PALMD,PEPD,PHB,PHB2,PRDX5,PSMA3,RAB2A,RDH11,RPL12,RPL18,RPL31,RPS20,RPS25,SGSH,SLIRP,SNRPD2,SNRPD3,SRSF2,SRSF3,STK24,TDRKH,THYN1,TXN,UCHL1,UGT1A6,XRCC5
APP		other		-0.817		5.55e-06	ARF6,ATP5F1A,ATP5F1B,ATP6V0D1,BASP1,C1QBP,CLIC1,CLTC,COX7A2,CRYM,CTNNB1,CTSD,DBI,DDAH1,ECH1,FLNA,GOT2,HSP90AB1,HSPA5,HSPD1,HSPE1,KLK3,PPIA,PRDX5,RAN,TPM3,TPP1,TXN,UCHL1,YWHAE	70 (2)
TRAP1		enzyme		-1.698	bias	5.74e-06	C1QBP,COX5B,HSD17B10,HSPD1,HSPE1,SARS
PC-SPES		chemical drug				6.86e-06	B2M,CD9,CTNNA1,HSPA5,KLK2,KLK3,P4HB,RAN,TXN
D-glucose		chemical - endogenous mammalian		-1.707		8.61e-06	ANXA3,CTNNB1,DBI,DECR1,DES,EIF2B4,FBP1,GFPT1,HNRNPK,HSPA5,HSPD1,IDH1,LAMB1,LMOD1,MCAM,MDH2,PDIA3,PHB,PPIB,PRDX3,PYCR1,SARS,SRSF2,SYNPO2
arsenic trioxide		chemical drug		1.028		1.19e-05	ATP6V0D1,COX5B,COX7A2,CTNNB1,ERP29,HSP90AB1,HSP90B1,HSPA2,HSPA5,HSPE1,NCL,P4HB,PDIA3,RAB4A,RBM25,VCP
HSP90B1	1.324	other		1.89	bias	1.46e-05	HSP90B1,HSPA5,RAB2A,RPL12,RPL27A,RPS20,TOMM20
dexamethasone		chemical drug		-1.135		1.68e-05	ALDH18A1,ALDH6A1,ANXA3,AP1G1,ASPN,ATP1A1,B2M,BCAT2,C5,CLIC1,COPA,CPE,CTNNB1,CTSD,DBT,DECR1,DHRS7,DHX9,FBP1,GTF2I,HSF1,HSPA5,IL16,ILF2,ILF3,KHSRP,KLK2,KRT8,LAMA4,LGALS3BP,MAOA,MGP,NDUFV2,PABPC1,RAB4A,RBM25,RDH11,RPL7,RPS7,SCARB2,SGSH,SMS,SORD,SPARCL1,SPON2,TGFBI,TSC22D1,TXN,UGT1A6,VCP,XRCC5
FBXO32		enzyme	Activated	2.121		1.84e-05	ALDH1A3,ASF1A,BCAT2,HSPA5,NANS,PDIA3,PYCR1,RAB27A
NFE2L2		transcription regulator	Activated	3.761	bias	2.15e-05	ATP1A1,C5,CTSD,ERP29,GSS,HSP90AB1,HSP90B1,IDH1,KLK3,PDIA3,PPIB,RACK1,RAN,RPL18,RPS16,TXN,UGT1A6,VCP
dihydrotestosterone		chemical - endogenous mammalian		0.247	bias	2.84e-05	ACPP,ALDH1A3,AZGP1,B2M,CTNNB1,DBI,GTF2I,KLK2,KLK3,MCAM,NDRG1,PHB,PROS1,RAB27A,RAB2A,RPL12,RPL27,RPL3,RPL8,RPS20,RPS28	29 (2)
2-amino-1-methyl-6-phenylimidazo-4-5-b-pyridine		chemical toxicant	Activated	2.449	bias	3.07e-05	HSPA5,HSPD1,HSPE1,RAB2A,RAN,UBA1
XBP1		transcription regulator	Activated	2.941	bias	3.15e-05	COG6,COPE,COPZ1,ERP29,HSP90B1,HSPA5,LMAN1,PDIA3,PPIB,SEC23B,TXN,XRCC6
gentamicin		chemical drug		0.832		3.22e-05	ARF6,CD9,CTSD,DECR1,EIF2B4,HSP90B1,HSPA5,IDH1,MRPL23,NCL,NOP58,PTBP1,TSC22D1
HTT		transcription regulator				4.08e-05	ATP1A1,ATP5F1A,ATP5F1B,B2M,BASP1,CD9,CTNNB1,CTSD,EEF2,GLO1,GSS,HSP90AB1,HSPA5,HSPD1,HSPE1,MCAM,MDH2,MGP,PABPC4,PTBP1,SLMAP,SRSF2,TGFBI,UCHL1
SIAH2		transcription regulator				4.76e-05	ACPP,DBI,DDT,KLK3,NDRG1	16 (2)
CSRP3		other				4.78e-05	DES,KRT18,KRT8
sapanisertib		chemical drug				4.78e-05	HNRNPC,PABPC1,RPS3A
UDP-D-glucose		chemical - endogenous mammalian				4.78e-05	HSP90B1,HSPA5,PDIA3
MEL T1		chemical - kinase inhibitor		1		5.28e-05	ATP5F1B,C1QBP,HIBCH,HSPD1
HRAS		enzyme		1.168		8.23e-05	ALDH1A3,ANXA3,ARF6,ATP5F1B,B2M,CTNNB1,ERP29,FLNA,HNRNPA2B1,HNRNPUL1,HSF1,IFI30,KRT18,MCAM,NOP58,P4HB,PABPC4,PAFAH1B3,RPL27A,RPS10,RPS3,TSC22D1	64 (2)
PRKN		enzyme		-1.498		0.000103	CTNNB1,FUBP1,GLO1,MAOA,NDUFV2
decitabine		chemical drug		1.312	bias	0.000109	B2M,CD9,COPA,FLNC,FOLH1,HNRNPD,KRT18,KRT8,MYEF2,NDRG1,PABPC1,RPL4,RPS13,RPS25,TGFBI,TSC22D1,UBA1,UCHL1,ZNF185
Pln		other				0.000119	ATP1A1,DES,HSP90B1,RACK1,RRAS,VCP
RRP1B		transcription regulator				0.000128	HSP90AB1,RPL13,RPL22,RPL27,RPL6,RPS10,RPS19,RPS3
peoniflorin		chemical drug		0.865		0.000135	ATP5F1A,DDAH1,GLO1,PDIA3
PPARGC1A		transcription regulator	Activated	2.952	bias	0.000149	ATP5F1A,ATP5F1B,BCAT2,BDH1,COX5B,COX6C,GOT2,MDH2,NDUFV2,PRDX3,PRDX5,SPARCL1
PDIA6		enzyme				0.000183	HSP90B1,HSPA5
NAALADL2		other				0.000195	AGR2,HSPA5,SPON2
PDGF (family)		group				0.000195	HSPD1,P4HB,PDIA3
trans-hydroxytamoxifen		chemical drug		-0.707		0.000196	ANXA3,AP1G1,ECH1,FOLH1,GNE,IFI30,LAMB1,NDRG1
IND S1		chemical - kinase inhibitor		0		0.000199	ATP5F1B,C1QBP,HIBCH,PDIA3
IL4		cytokine	Activated	3.21	bias	0.000209	APRT,BCAT2,CBX3,CLTC,CTNNA1,DDAH1,DECR1,FLNA,GNPNAT1,H1F0,IFI30,IL16,KLK3,LAMP2,LGALS3BP,LRPPRC,MAOA,NCL,NDRG1,PHB,PROS1,RCC1,TGFBI,THOP1,XRCC5,XRCC6
PLN		transporter				0.000228	ATP1A1,DES,HSP90B1,RACK1,RRAS,VCP
NCOR1		transcription regulator				0.000239	ACPP,AZGP1,DBI,DDT,KLK3,NDRG1,SORD	16 (2)
desmopressin		biologic drug				0.000273	ATP1A1,CTNNB1,CTSD,FLNA,PPIA,RPS3,S100A11
PA2G4		transcription regulator				0.000275	AGR2,KLK2,KLK3
S100P		other				0.000275	CTSD,KRT18,KRT8
ERBB2		kinase		0.78	bias	0.000281	AGR2,BCAT2,CD9,CTNNB1,DECR1,DHRS7,ETFB,GALNT3,GLO1,HNRNPK,HSF1,IDH1,KLK3,LAMB1,LAMP2,MAOA,NDRG1,RPS10,SPARCL1,TGFBI,TSC22D1,UGT1A6,WNT5B
SUPT16H		transcription regulator				0.000334	AP1G1,HNRNPK,KRT8,LYPLA1
torin1		chemical reagent	Inhibited	-2.646	bias	0.000354	ALDH1A3,ATP5F1B,ATP6V0D1,COX5B,COX6C,COX7A2,RPS20
lactacystin		chemical - protease inhibitor		0.711		0.000372	ATP1A1,CD9,CLIC1,CTSD,FBP1,HNRNPA2B1,HSP90B1,HSPA5,PPIA,TXN
glutamine		chemical - endogenous mammalian				0.000401	EIF2B4,HSF1,HSPA5,IDH1,PHB,PYCR1,SRSF2
E2F1		transcription regulator		0.149	bias	0.000466	CD9,CLIC1,CTNNB1,ERH,HNRNPD,HNRNPK,HNRNPR,HSP90B1,HSPD1,HSPE1,NCL,PHB,RAN,RPS16,SRSF2,VCP,YWHAE
PLA2R1		transmembrane receptor		1.98	bias	0.000523	ATP5F1B,COX5B,CTSD,TPP1
GIMAP1-GIMAP5		other				0.000544	HSP90B1,HSPD1
ERG		transcription regulator		0.563	bias	0.000549	CTNNB1,FLNC,FOLH1,KLK2,KLK3,NDRG1,RAB2A,RPL22,RPL27A,RRAS
ESR1		ligand-dependent nuclear receptor		1.496		0.000568	ANP32A,ANXA3,AP1G2,ATP6V0D1,C5,COG6,COPA,COPE,COPZ1,CPE,CTNNB1,CTSD,DECR1,FLNA,HNRNPD,HSP90B1,HSPA2,HSPD1,ICA1,KLK3,LAMB1,LGALS3BP,MAP7,PGLS,PHB,PHB2,PROS1,PYCR1,RAB27A,RBM25,SCARB2,SORD,STX6	81 (3)
IgG		complex		-1.731	bias	0.000583	ASAH1,ATP6V0D1,B2M,C5,CD9,HSPA5,IL16,KRT18,STK24
KRAS		enzyme		0.827		0.000599	B2M,BDH1,CTNNB1,DDAH1,GTF2I,HNRNPD,HSPA5,HSPE1,LAMP2,MCAM,NCL,NME2,PABPC1,PDIA3,RAB27A,RPSA,UBA1,VCP	27 (2)
NF1		other	Inhibited	-2	bias	0.0006	CTNNB1,NCL,RPL21,RPS19
mannose		chemical - endogenous mammalian				0.000637	HSP90B1,HSPA5,PDIA3
OGA		enzyme		-0.258		0.000689	AZGP1,CIAPIN1,COX6C,CPE,CTNNB1,FBP1,FLNA,GAA,GNE,HSF1,HSP90AB1,LAMB1,MCAM,RAB27A,TGFBI
PPP3CA		phosphatase				0.000713	CD9,DECR1,KRT18,KRT8,LAMP2,PRDX5
FMR1		translation regulator		-0.391	bias	0.000744	BASP1,CTNNB1,EEF2,PPIA,RPSA
VEGFA		growth factor	Activated	2.173	bias	0.000808	ANP32A,BCAT2,COX5B,CSTB,CTNNB1,DBT,DECR1,HSPA5,MDH2,MRPL23,NME2,TOMM20
CYP1B1		enzyme		0.447		0.000958	CBX3,ECI2,GSTM2,MCAM,UGT1A6
MTOR		kinase		-0.563		0.000964	ALDH1A3,CLTC,CTNNB1,GLUD1,HSP90AB1,HSP90B1,KLK3,MDH2,PPIB,PRDX5,PTBP1,RAB4A,RPL12
HSF1	-1.153	transcription regulator		-0.73		0.00098	B2M,CBX3,CTNNB1,HNRNPA3,HSF1,HSP90AB1,HSPD1,HSPE1,RPL22
6-hydroxydopamine		chemical toxicant	Activated	2.433	bias	0.000986	HSP90AB1,HSPA5,P4HB,PDIA3,PPIB,VCP
SSRP1		transcription regulator				0.000991	AP1G1,HNRNPK,KRT8,LYPLA1
DDIT3		transcription regulator		-0.447		0.00103	HSPA5,HSPD1,HSPE1,NDRG1,SARS,SRSF2,STXBP2
Z-LLL-CHO		chemical - protease inhibitor		1.667	bias	0.00104	ATP1A1,CLIC1,CTNNB1,HNRNPA2B1,HSP90B1,HSPA5,HSPD1,KLK3,LMAN1,PPIA,PSMA3,TXN
CTSD	2.072	peptidase				0.00108	EEF2,TXN
LARP1		translation regulator				0.00108	PABPC1,RPS20
TNK2		kinase				0.00108	KLK2,KLK3	16 (2)
RNASEH1		enzyme				0.00108	RPS21,RPS3
EGFR		kinase	Activated	3.146	bias	0.00117	CTNNB1,HNRNPA2B1,HNRNPD,HNRNPK,HSP90B1,HSPA5,HSPE1,KLK3,LAMA4,NCL,PABPC1,PPIA,RRAS,UBA1	34 (3)
AR		ligand-dependent nuclear receptor		1.477	bias	0.00118	ACPP,AZGP1,BASP1,CTNNB1,DBI,DDT,DES,HSPA5,KLK2,KLK3,LMAN1,LMOD1,MAOA,NDRG1,PROS1,SORD
hydrogen sulfide		chemical - endogenous mammalian				0.00121	HSPA5,KLK3,TXN
SBDS		other				0.00126	COL14A1,CRYM,HSP90AB1,HSPA5,MAOA,MYEF2
5-azacytidine		chemical drug	Activated	2.138	bias	0.00127	ATP5F1A,ATP5F1B,CTNNA1,CTNNB1,ECH1,HSP90B1,HSPA5,HSPD1
DNAJB6		transcription regulator				0.00145	AZGP1,CTNNB1,KRT18
WT1		transcription regulator		-1.691		0.00149	APRT,CLIC1,CTNNB1,HNRNPL,HSP90B1,LMAN1,NDRG1,PPIB,TARDBP,TSC22D1
nafenopin		chemical drug				0.00153	ATP5F1B,DECR1,HSP90AB1,HSP90B1
PAX3		transcription regulator				0.00157	FUBP1,HNRNPA3,MCAM,MGP,PPIB,RBM25,SRSF3,TSC22D1,YWHAE
CREB3L1		transcription regulator				0.00173	AGR2,HSP90B1,HSPA5
FOLR1		transporter				0.00176	BASP1,BCAT2,CD9,ECI2,SORD,STXBP2
DDX21		enzyme				0.00178	RPS21,RPS3
TDP2		transcription regulator				0.00178	KLK2,KLK3
PUF60		other				0.00178	XRCC5,XRCC6
RAD51C		enzyme				0.00178	KRT18,KRT8
indomethacin		chemical drug		0.233		0.0019	CTNNB1,CTSD,KRT8,P4HB,RPS21,RPS28,S100A11,XRCC5,XRCC6,YWHAE
nitrofurantoin		chemical drug	Activated	2.828		0.00197	DBI,GSS,HSPA5,RPL13,RPL27,RPL6,S100A11,TXN
GnRH analog		biologic drug	Inhibited	-2.309		0.00202	ATP5F1A,HSP90AB1,HSPA2,NDRG1,NDUFV2,NME2,PABPC1,PPIA,RAN,SNRPD3,SRSF3,VCP
RCE1		peptidase				0.00225	ATP5F1B,B2M,MGP,TGFBI
raloxifene		chemical drug		-0.707		0.00237	ANXA3,AP1G1,ECH1,FOLH1,IFI30,LAMB1,NDRG1,RAB2A
YWHAZ		enzyme				0.00237	CTNNB1,HSP90B1,HSPA5
ATN1		transcription regulator				0.00237	ATP1A1,BASP1,MCAM,PABPC4,PTBP1,RAB2A,U2AF2
CYP1A1		enzyme		1.732		0.00242	ANXA3,CBX3,ECI2,GSTM2,TSC22D1,UGT1A6
SIRT7		enzyme				0.00265	RPS21,RPS3
KRT19		other				0.00265	ERP29,HSPA5
FKBP5		enzyme				0.00265	KLK2,KLK3
SMARCD1		transcription regulator				0.00265	KLK2,KLK3
warfarin		chemical drug				0.00265	MGP,PROS1
risedronic acid		chemical drug				0.00265	HSPD1,PDIA3
GABPA		transcription regulator				0.00269	IL16,RRAS,XRCC5,XRCC6
WDR5		enzyme				0.00273	CTNNB1,KLK2,KLK3
methylprednisolone		chemical drug		1.322		0.00285	ANXA3,ASAH1,ATP1A1,B2M,BDH1,C1QBP,CD9,GLUD1,HSD17B10,HSP90B1,IDH1,MGP,NCL,NUDT4,SORD,TOMM20
NME1		kinase				0.00293	CTSD,HNRNPA2B1,NOP58,PABPC1
IPMK		kinase				0.00313	FLNA,FLNC,HSP90AB1
HFE		transmembrane receptor				0.00313	B2M,HSP90B1,HSPA5
ELF5		transcription regulator				0.00313	FOLH1,KLK3,KRT8
Insulin		group		1.492		0.00315	CTNNB1,DBI,HNRNPK,HSP90B1,HSPA5,KLK3,LAMB1,LGALS3BP,MAOA,MDH2,RPS16,SRSF3,TGFBI
genistein		chemical drug		0.996		0.00342	ACPP,ASAH1,ATP6V0D1,CTSD,GFPT1,HEXB,HSPA5,KLK3,MAOA,PLA2G7,SCARB2,SGSH,TPP1
CYP1A2		enzyme		1		0.00344	CBX3,ECI2,GSTM2,UGT1A6
SERPINA1		other				0.00344	HSP90B1,HSPA5,PDIA3,VCP
OSM		cytokine		1.65		0.00347	ANXA3,ARF6,ASAH1,B2M,CBX3,DHRS7,ETFB,GFPT1,HSPA2,HSPA5,MAOA,MYEF2,PEPD,RAB4A,SNRPE,SORD
cadmium		chemical toxicant		0.094		0.00351	ATP1A1,B2M,HNRNPK,HSPA5,MGP
PRNP		other	Activated	2.219		0.00351	CTSD,HSP90B1,HSPA5,LAMP2,PDIA3
CD28		transmembrane receptor	Activated	2.891	bias	0.00356	COX6C,EWSR1,H2AFY,ILF2,NCL,PHB,PHB2,PRMT5,RAB2A,RPL6,TSC22D1,XRCC6
CETP		enzyme				0.00357	HSPA5,P4HB,PDIA3
sucrose		chemical - endogenous mammalian				0.00357	CRYM,DDAH1,PDIA3
PTEN		phosphatase	Inhibited	-2.244		0.00367	CTNNB1,DRAP1,ECI2,GSS,GTF2I,H2AFY,HEXB,IFI30,MCAM,NDRG1,NHP2,PABPC4,PCBP2,RCC1,SORD,THYN1,XRCC5
ST6GALNAC1		enzyme				0.00367	B2M,CTNNB1
miR-542-3p (miRNAs w/seed GUGACAG)		mature microRNA				0.00367	RPL22,RPS28
TGFB1		growth factor		0.908		0.00374	ACPP,AGR2,ALDH18A1,ASPN,B2M,BDH1,C5,CTNNB1,CTSD,DES,FLNA,FUBP1,GGPS1,HEXB,HNRNPC,HSD17B10,HSPA5,IFI30,KLK3,KRT18,KRT8,MAOA,MGP,NME2,NOP58,RACK1,RDH11,S100A11,SGSH,SPARCL1,SRSF2,SRSF3,TARDBP,TGFBI,TPM3,TSC22D1,WNT5B,YWHAE
PPARA		ligand-dependent nuclear receptor	Activated	2.186		0.00386	ATP5F1B,C5,DBI,DECR1,ECH1,ECI2,GLUD1,GOT2,HSD17B10,KRT8,PLA2G7,SORD,TPP1,TXN
ciprofloxacin		chemical drug		-0.816		0.00388	ASAH1,ATP5F1A,CTSD,GLUD1,HSPD1,RPL12
DRAP1	1.008	transcription regulator				0.00403	HIST1H1B,ILF2,RRAS
SNCA		enzyme				0.00416	CRYM,GLO1,HSP90B1,HSPA5,LAMP2,MDH2,PSMA3,UCHL1,YWHAE
cardiotoxin		chemical - other				0.00459	APRT,B2M,HSPA5,NASP,RPSA,STXBP2,TSC22D1
KITLG		growth factor		0.762	bias	0.00466	B2M,CIAPIN1,CLIC1,IL16,PGLS,RAB4A,RPL7,RPS7,ZNF207
DES	-1.105	other				0.00485	KRT18,KRT8
PNPLA8		enzyme				0.00485	HSP90B1,HSPA5
CTNNBIP1		other				0.00485	KLK2,KLK3
coumestrol		chemical toxicant				0.00485	HSP90AB1,HSP90B1
methoxychlor		chemical toxicant				0.00485	HSP90AB1,HSP90B1
dihematoporphyrin ether		chemical drug				0.00485	HSP90B1,HSPD1
LMNB1		other				0.005	ATP5F1B,B2M,MGP,TGFBI
STK11		kinase				0.00506	CNTN1,COX7A2,CTNNB1,CTSD,GOT2,MCAM,MDH2,NME2,PYCR1,SPARCL1
rosiglitazone		chemical drug	Activated	2.415		0.00598	ASAH1,ATP1A1,CTNNB1,DECR1,ECH1,HSPA5,KLK3,KRT18,MDH2,SPON2,TPM3,TSC22D1,YWHAE
NRF1		transcription regulator		1	bias	0.00613	ATP1A1,COX5B,COX7A2,TOMM20
sulindac sulfone		chemical - endogenous mammalian				0.00618	CTNNB1,YWHAE
1,1-bis(3'-indolyl)-1-(4-trifluoromethyl-phenyl)methane		chemical reagent				0.00618	KLK3,KRT18
SFN		other				0.00628	CTNNB1,KRT18,KRT8
bisphenol A		chemical - endogenous mammalian		1.89	bias	0.00648	CTSD,HSP90AB1,HSP90B1,LAMP2,MAOA,MDH2,SRSF3
SMTNL1		other				0.00693	FLNC,GLO1,HSP90AB1
dichlorovinylcysteine		chemical toxicant				0.00693	MDH2,PRDX5,SORD
mono-(2-ethylhexyl)phthalate		chemical toxicant	Activated	2.63	bias	0.00714	ATP5F1B,COX7A2,GFPT1,GNPNAT1,MDH2,NDUFV2,TARDBP
SIRT6		enzyme				0.00742	LYPLA1,PCBP2,RPL6,RPS15A
Lh		complex				0.00747	ACPP,CTNNB1,FLNC,KRT18,PHB,RAB27A,RAB2A,RAB4A,STK24
pirinixic acid		chemical toxicant	Activated	2.927	bias	0.0076	C5,DBI,DECR1,ECH1,ECI2,FBP1,GOT2,HSD17B10,HSPD1,HSPE1,KRT8,PSMA3,TXN	18 (2)
PRKAG3		other				0.00761	CTNNA1,HSPA5,IFI30,RPL12,RPL22,SMS,SORD
Ubiquitin		group				0.00762	HSP90B1,HSPA5,HSPD1
Focal adhesion kinase		group				0.00762	KLK3,KRT18,KRT8	52 (2)
dithiothreitol		chemical reagent				0.00762	HSP90B1,HSPA5,LMAN1
CREB3L2		transcription regulator				0.00766	HSPA5,SEC23B
BCO2		enzyme				0.00766	DECR1,SPON2
BQ-788		biologic drug				0.00766	CTNNB1,MCAM
NFKBIA		transcription regulator		-1.941		0.00774	AZGP1,CTNNA1,CTNNB1,HSPA5,KRT18,KRT8,MGP,RPL27A,RPL8,RPSA,UBA1,XRCC5,XRCC6
hydrogen peroxide		chemical - endogenous mammalian		1.616	bias	0.00821	COX6C,CTNNB1,CTSD,HSPA5,MCAM,PCBP2,PDIA3,RAB27A,RAN,RCC1,RPL21,RPL31,TXN,XRCC6
ELF3		transcription regulator				0.00836	FOLH1,KLK3,KRT8
SRSF1		other				0.00836	HNRNPL,PTBP1,SRSF2
IFRD1		other				0.00836	DES,PPIA,RPL22
CXCR4		G-protein coupled receptor				0.00888	C5,CD9,CTNNB1,RRAS
UXT		transcription regulator				0.00913	KLK3,KRT18,SORD
Gm15807/Hmgn5		other				0.00913	AZGP1,HNRNPA2B1,HNRNPK
4-hydroxyestradiol-17beta		chemical - endogenous mammalian				0.00928	HSPA5,NOP58
LIMA1		other				0.00928	KRT18,KRT8
TNFSF8		cytokine				0.00928	XRCC5,XRCC6
zeaxanthin		chemical drug				0.00928	DECR1,SPON2
sunitinib		chemical drug		1.131	bias	0.00941	CTNNA1,CTNNB1,LAMB1,TGFBI
alvocidib		chemical drug				0.00995	TXN,XRCC5,XRCC6
SYVN1		transporter		1.633	bias	0.0107	ATP1A1,HNRNPM,LGALS3BP,MCAM,PTBP1,RPL18
BRCA1		transcription regulator		0.968		0.0109	ALDH1A3,CTNNB1,CTSD,HNRNPD,KLK3,PCBP2,XRCC6
calcitriol		chemical drug		-1.844		0.011	AGR2,DDAH1,ECH1,ETFB,GLUD1,HSPD1,IDH1,LRPPRC,MAOA,NASP,NDUFV2,PALMD,PRDX5,PYCR1,TXN
quercetin		chemical drug		1.664		0.011	ACPP,ECH1,HSPA5,KLK3,PRDX3,PRDX5
JUP		other				0.011	CTNNB1,NME2
SRY		transcription regulator				0.011	MAOA,THOP1
azetidyl-2-carboxylic acid		chemical reagent				0.011	HSP90B1,HSPA5
MMP12		peptidase				0.0111	PSMA3,SPARCL1,TPM3,VCP
ATF6		transcription regulator				0.0111	HSP90B1,HSPA5,LMAN1,RAN
cholesterol		chemical - endogenous mammalian		0.2		0.0113	DBI,DES,HNRNPD,HSP90B1,HSPA5,RDH11,RPS28,STX6
tributyrin		chemical drug		1.982	bias	0.0117	AZGP1,HNRNPD,HSPA5,NDRG1
methapyrilene		chemical drug	Activated	2		0.0118	DBI,DECR1,FBP1,GSS,HSPA5,RPL27
KDM1A		enzyme		1	bias	0.0122	CTNNB1,KLK3,KRT18,KRT8,NCL
calphostin C		chemical - kinase inhibitor				0.0123	GFPT1,HSP90B1,HSPA5,P4HB
PSEN2		peptidase				0.0126	ATP6V0D1,CD9,COX7A2,CTNNB1,DHRS7
amiodarone		chemical drug				0.0126	ASAH1,GLUD1,HSPD1
BCO1		enzyme				0.0129	DECR1,SPON2
LAMA2		other				0.0129	DES,LAMA4
amiloride		chemical drug				0.0129	ATP1A1,SRSF3
2-deoxyglucose		chemical drug				0.013	CTNNB1,HSP90B1,HSPA5,PDIA3
TFAP2A		transcription regulator				0.0132	GLO1,RAB27B,RPL6,RPL7,TPM3
APOE		transporter				0.0133	BCAM,CTNNB1,CTSD,HSP90AB1,HSP90B1,HSPA5,HSPD1,MGP,P4HB,VCP
thyroid hormone		chemical - endogenous mammalian				0.0133	CPE,DBI,DDAH1,ECH1,HSP90AB1,RAB2A,YWHAE
ATP5F1A	1.379	transporter				0.0135	H2AFY
RCC1	1.646	other				0.0135	RAN
dichlorvos		chemical toxicant				0.0135	PPIA
Cytochrome bc1		complex				0.0135	MAOA
GSKIP		other				0.0135	CTNNB1
CYTH2		other				0.0135	ARF6
DNAJC24		other				0.0135	EEF2
IPCEF1		enzyme				0.0135	ARF6
MIGA2		other				0.0135	H2AFY
DPH2		enzyme				0.0135	EEF2
Testosterone-AR dimer		complex				0.0135	KLK3
FILIP1		other				0.0135	FLNA
cabazitaxel		chemical drug				0.0135	KLK3
TMED10		transporter				0.0135	TMED9
LRRFIP2		transcription regulator				0.0135	CTNNB1
Rcan1		other				0.0135	FLNA
ASF1B		other				0.0135	ASF1A
C2		peptidase				0.0135	C5
miR-450a-5p (and other miRNAs w/seed UUUGCGA)		mature microRNA				0.0135	HNRNPK
FRAT2		other				0.0135	CTNNB1
RNF14		transcription regulator				0.0135	KLK3
PLXNB1		transmembrane receptor				0.0135	KLK3
FILIP1L		other				0.0135	HSF1
CAY10593		chemical reagent				0.0135	CTNNB1
SART3		other				0.0135	KLK3
C8orf44-SGK3/SGK3		kinase				0.0135	CTNNB1
KDELR1		transporter				0.0135	HSPA5
Uchl1os		other				0.0135	UCHL1
LIN7C		other				0.0135	CTNNB1
GTx-560		chemical reagent				0.0135	PROS1
COL10A1		other				0.0135	HSPA5
HIST2H2BE		other				0.0135	RAN
GEMIN7		other				0.0135	SNRPE
TLR4-IN-C34		chemical reagent				0.0135	HSPA5
E. coli 0111:B4 peptidoglycan		chemical - endogenous non-mammalian				0.0135	DBI
sintokamide A		chemical reagent				0.0135	KLK3
FR 49175		chemical toxicant				0.0135	PAFAH1B3
cevimeline		chemical drug				0.0135	HNRNPA2B1
cycloleucine		chemical toxicant				0.0135	PHB
CUL4B		other				0.0136	GLO1,PRDX3,TPM3
ACOX1		enzyme		-1.633		0.0138	CSTB,HSPA5,KRT8,LGALS3BP,PALMD,RPL12
tamoxifen		chemical drug	Activated	2.189		0.0139	AGR2,ASAH1,ATP5F1B,CPE,CTSD,HSP90AB1,HSP90B1,KLK3,TXN
KAT5		transcription regulator				0.0142	HSPD1,KLK3,NME2,PALMD,SRSF2
KRT14		other				0.0146	HSPA5,KRT18,KRT8
ciprofibrate		chemical drug		1.633		0.0147	CSTB,DBI,KRT8,LGALS3BP,PALMD,RPL12
PRL		cytokine		1.48	bias	0.0148	ANXA3,B2M,CTSD,DES,HSPD1,MGP,P4HB,RPSA,TPM3
PTPRE		phosphatase				0.0149	ACPP,TSC22D1
manganese		chemical - endogenous mammalian				0.0149	HSP90B1,HSPA5
bromobenzene		chemical toxicant		0		0.015	HSPA5,RPL22,RPL35,TSC22D1
Esrra		transcription regulator				0.0153	ATP1A1,ATP5F1B,BDH1,ECH1,FBP1
phenethyl isothiocyanate		chemical drug				0.0153	EEF2,GSS,IDH1,RPL3,TXN
ADCYAP1		other		0		0.0155	BCAM,KRT8,MCAM,MCM3AP,RPSA,TGFBI,TSC22D1,UGT1A6
TFEB		transcription regulator				0.0157	CTSD,SGSH,TPP1
Cdc42		enzyme				0.0157	CTSD,FLNA,LAMP2
CDK4/6		group		-1		0.0158	FLNA,NOP58,RPL13,RPL27A
mir-1		microRNA		-1	bias	0.0164	HNRNPA3,HSP90B1,HSPD1,PPIB,STX6
IL15		cytokine				0.0169	COX6C,DDT,FBP1,H2AFY,HNRNPA2B1,HSPE1,LYPLA1,PAFAH1B3,PCBP2,PDIA3,RPS3A,S100A11
CLCN5		ion channel				0.0171	B2M,TXN
monorden		chemical - endogenous non-mammalian				0.0171	HSP90B1,HSPA5
EPO		cytokine		-0.152	bias	0.0178	B2M,CLIC1,DES,H2AFY,ILF2,PBXIP1,RAB4A,RPL7,RPS7
PCGEM1		other				0.018	GLUD1,IDH1,PGLS
CXCL12		cytokine		-0.586	bias	0.0186	C5,CD9,CTNNB1,FLNA,HNRNPD,RRAS,XRCC5
FOS		transcription regulator		0.707		0.0192	ALDH1A3,HSD17B10,HSP90B1,HSPA5,KRT8,LAMP2,LGALS3BP,MAOA,NUBP1,RPS7,SEC23B,TGFBI,TPP1,TXN
cisplatin		chemical drug		0.173		0.0193	ALDH1A3,ASRGL1,CTNNB1,GOT2,HSPA5,KLK3,LAMB1,MAOA,MCAM,MGP,PPIA,RAB27B,RPS16,RPS21,S100A11,TSC22D1,UGT1A6,XRCC6
C1QBP	1.042	transcription regulator				0.0194	C1QBP,CTNNB1
CREB3		transcription regulator				0.0194	HSPA5,KLK3
EDN1		cytokine				0.0196	ARF6,CTNNB1,HSPA5,MCAM,RPSA,TPM3,YWHAE
SREBF2		transcription regulator		1.956	bias	0.0198	DBI,GTF2I,IDH1,RDH11
SRSF2	1.237	transcription regulator				0.0204	HNRNPL,PTBP1,SRSF2
ouabain		chemical drug				0.0204	ATP1A1,HSPA5,PHB
GH1		growth factor		0		0.0209	CTNNB1,DBI,DECR1,RPL6,XRCC6
ATF4		transcription regulator		1.172	bias	0.0215	CTNNB1,HSP90B1,HSPA5,NDRG1,PYCR1,SARS
OGT		enzyme				0.0215	COX6C,ETFB,KRT18,UCHL1
miR-483-3p (miRNAs w/seed CACUCCU)		mature microRNA				0.0217	CTNNB1,ERP29,RAN
PPP1R1B		phosphatase				0.0218	CTNNB1,SRSF3
CFB		peptidase				0.0218	C5,HSPA5
miR-205-5p (and other miRNAs w/seed CCUUCAU)		mature microRNA				0.0218	ATP1A1,KLK2
TOR1A		enzyme				0.0218	BASP1,HSPA5
FN1		enzyme		1.387	bias	0.0231	CTSD,EWSR1,FLNA,MGP,PTBP1,SEC23B,U2AF2
phytohemagglutinin		chemical drug	Activated	2.121	bias	0.0233	C5,DHX9,LMAN1,MAOA,RCC1,RPS16,SARS,SCARB2,SRP14
dehydroisoandrosterone		chemical - endogenous mammalian				0.0234	B2M,HSP90AB1,KLK3,RACK1
NOTCH1		transcription regulator		-0.837		0.0239	CTNNB1,DES,GAA,GLUD1,KRT8,MCAM,NDUFV2,PDIA3
U0126		chemical - kinase inhibitor		-1.032	bias	0.024	CTNNB1,DDAH1,DES,EEF2,HSP90AB1,HSPA5,KLK3,LAMB1,LAMP2,PABPC1,TPM3,TSC22D1,TXN
TAF1		transcription regulator				0.0243	RPL31,RPS10
MDM4		enzyme				0.0243	KRT8,P4HB
ITGA6		transmembrane receptor				0.0243	CTNNB1,RPSA
vincristine		chemical drug				0.0243	HNRNPK,HSP90AB1,YWHAE
UCP1		transporter		1.633		0.0245	ALDH18A1,BCAT2,DBT,PGLS,PYCR1,SMS
SNAI1		transcription regulator				0.0246	FLNA,FLNC,KRT18,KRT8,TPM3
testosterone		chemical - endogenous mammalian		1.526	bias	0.0252	ANXA3,HNRNPK,HSP90AB1,HSPD1,KLK3,MAOA,NDRG1,RAB2A,RPL21,YWHAE
bicalutamide		chemical drug				0.0257	CTNNB1,KLK3,SORD
IRS1		enzyme				0.0262	ATP5F1A,LAMA4,PHB,SPARCL1,TGFBI
Npm		group				0.0269	RPL3
opioid receptor		group				0.0269	TXN
Mitochondrial complex 1		complex				0.0269	MAOA
cytochrome-c oxidase		complex				0.0269	MAOA
SFTPA2		other				0.0269	HSPA5
CTDNEP1		phosphatase				0.0269	CTNNB1
CERS3		transcription regulator				0.0269	ASAH1
NCEH1		enzyme				0.0269	HSPA5
PACS2		other				0.0269	HSPA5
dinaciclib		chemical drug				0.0269	HSPA5
HIP1		other				0.0269	KLK3
CACYBP		other				0.0269	CTNNB1
GFRA1		transmembrane receptor				0.0269	ACPP
clusterin antisense oligonucleotide		biologic drug				0.0269	KLK3
ATXN2		other				0.0269	PABPC1
SRI		transporter				0.0269	HSPA5
ARFGEF2		other				0.0269	FLNA
PRPH		other				0.0269	TARDBP
PTPA		phosphatase				0.0269	VCP
DPP10-AS1		other				0.0269	CTNNB1
ELOC		transcription regulator				0.0269	HNRNPA2B1
miR-421-3p (and other miRNAs w/seed UCAACAG)		mature microRNA				0.0269	RBMXL1
abiraterone		chemical drug				0.0269	KLK3
DST		other				0.0269	HSPA5
ACADS		enzyme				0.0269	GLO1
BRD7		transcription regulator				0.0269	KRT8,NDRG1
SENP2		peptidase				0.0269	CTNNB1
PATZ1		transcription regulator				0.0269	KLK3
CYTH3		other				0.0269	ARF6
DPH1		other				0.0269	EEF2
FRAT1		other				0.0269	CTNNB1
TRIM54		other				0.0269	FLNC
PPP2R5A		phosphatase				0.0269	CTNNB1
CDK11B		kinase				0.0269	KLK3
LAMB2		enzyme				0.0269	LAMB1
CD1530		chemical reagent				0.0269	CTNNB1
NDUFAB1		enzyme				0.0269	DBT
protein transduction domain-dvl-binding motif		chemical reagent				0.0269	CTNNB1
Mia2		other				0.0269	HSPA5
econazole		chemical drug				0.0269	HSPA5
ephedrine		chemical drug				0.0269	TXN
oxazepam		chemical drug				0.0269	TSC22D1
dichlororibofuranosylbenzimidazole		chemical toxicant				0.0269	CTSD,DHX9
doxorubicin		chemical drug		0.92		0.0271	CTSD,DES,GSS,KRT18,KRT8,LGALS3BP,NDRG1,P4HB,S100A11,STX6,TXN
aldesleukin		biologic drug				0.0272	B2M,IFI30,PDIA3
4-phenylbutyric acid		chemical - endogenous mammalian		-0.293		0.0274	HSP90B1,HSPA5,LYPLA1,PSMA3
3,4,5,3',4'-pentachlorobiphenyl		chemical toxicant		0.339	bias	0.0274	CTSD,HSPA2,IDH1,UGT1A6
androgen		chemical drug				0.0279	AGR2,ALDH6A1,CTNNB1,FLNA,KLK2,KLK3
BDNF		growth factor		-0.378		0.028	ALDH7A1,EEF2,FLNA,HSPA2,HSPA5,PALMD,PTBP1,RPL13,TPP1
fenofibrate		chemical drug	Activated	2.172		0.028	DBI,DECR1,ECH1,ECI2,FBP1,GOT2,HSPA5,TPP1
DMD		other				0.0283	DES,KRT18,LAMP2,LDB3,MAP7,SGSH,TPM3
HSPA5	1.012	enzyme				0.0287	HSP90B1,HSPA5,P4HB
IL24		cytokine				0.0287	HSP90B1,HSPA5,XRCC6
GABPB1		transcription regulator				0.0296	IL16,RRAS
ammonium chloride		chemical drug				0.0296	ATP1A1,CD9
farnesol		chemical reagent				0.0296	HSP90B1,HSPA5
betaine		chemical - endogenous mammalian				0.0296	B2M,HSPA5
RARA		ligand-dependent nuclear receptor		-0.447		0.03	C5,CD9,HNRNPD,IL16,LAMB1,LGALS3BP,MGP,NCOA5,PGLS
PPARD		ligand-dependent nuclear receptor	Activated	2.587		0.0308	ECH1,ECI2,FBP1,GOT2,SCARB2,SORD,YWHAE
DOT1L		phosphatase				0.0324	PABPC1,PPIA
MAT1A		enzyme				0.0324	KRT18,PHB
EDN3		other				0.0324	CTNNB1,MCAM
PER1		transcription regulator				0.0324	B2M,KLK3
potassium chloride		chemical drug				0.0329	ATP1A1,HSP90B1,HSPA5,PDIA3
HOXA9		transcription regulator				0.0331	CLTC,KRT18,PABPN1,RPL27A,RPS3A,TSC22D1
GPER1		G-protein coupled receptor				0.0334	ASAH1,HSPA5,NOP58
WISP2		growth factor				0.0334	CTNNB1,KRT18,KRT8
2,3,4,7,8-pentachlorodibenzofuran		chemical toxicant				0.0334	HSPA2,IDH1,UGT1A6
troglitazone		chemical drug		-0.02		0.0341	CTNNB1,DBI,ECH1,GLO1,HSPA5,KLK3,LAMA4,NDRG1,UGT1A6,XRCC5
Pkg		group				0.0354	CTNNB1,TXN
ADCY		group				0.0354	CRYM,TXN
STK4		kinase				0.0354	PROS1,RAN
H2AFX		transcription regulator				0.0354	EPM2AIP1,RPL13
TGFB1I1		transcription regulator				0.0354	KLK3,KRT18
NR4A1		ligand-dependent nuclear receptor				0.0363	CTNNB1,FBP1,IL16,KRT18,KRT8,PDIA3
FBXW7		enzyme				0.0368	ATP5F1A,FOXRED1,HSPE1
chloroquine		chemical drug				0.0368	ATP1A1,CTSD,TXN
PGR		ligand-dependent nuclear receptor		1.309	bias	0.037	ALDH1A3,AP1G1,CTSD,HSPA2,KRT18,NDRG1,RAB27B,TGFBI
TCF7L2		transcription regulator		0.333	bias	0.0378	CTNNA1,DHRS7,FBP1,GSS,HSPA2,IDH1,MAP7,MCAM,NUDT4
SGPL1		enzyme				0.0384	HSPA5,PHB2
NFE2		transcription regulator				0.0384	RAB27B,TXN
mir-210		microRNA		-0.555	bias	0.039	H2AFY,IL16,NDRG1,P4HB
TP63		transcription regulator		0.081		0.0395	AGR2,ALDH1A3,CTNNB1,CTSD,FUBP1,KHSRP,KLK3,RCC1,STX6,TPP1
P4HB	1.761	enzyme				0.0401	PDIA3
atypical protein kinase C		group				0.0401	CTNNB1
Tropomyosin		group				0.0401	TPM3
Esr1-Estrogen-Sp1		complex				0.0401	CTSD
CADPS		other				0.0401	STX6
CLTRN		other				0.0401	ATP1A1
PDCD10		other				0.0401	CTNNB1
HSPBP1		other				0.0401	HSPA2
CERS4		transcription regulator				0.0401	ASAH1
EDEM1		enzyme				0.0401	HSPA5
NDUFAF3		other				0.0401	CTSD
DGCR5		other				0.0401	CTNNB1
SDF4		other				0.0401	HSPA5
Eif2		complex				0.0401	HSPA5
ATP1A2		transporter				0.0401	ATP1A1
Pdi		group				0.0401	HSPA5
RXFP2		G-protein coupled receptor				0.0401	CTNNB1
PLEC		other				0.0401	KRT18
PMEPA1		other				0.0401	KLK3
HAO1		enzyme				0.0401	HSPA5
MADD		other				0.0401	RAB27A
mir-1180		microRNA				0.0401	CTNNB1
INPP1		phosphatase				0.0401	SNRPE
CYTH1		other				0.0401	ARF6
NRP2		kinase				0.0401	CTNNB1
PPP1R1A		phosphatase				0.0401	HSPA5
TBC1D10A		other				0.0401	RAB27A
SLC12A6		transporter				0.0401	CTNNB1
glycosylated somatostatin derivative smsDX		chemical reagent				0.0401	HSPA5
4-ethylsulfanylphenylmethylene hydantoin		chemical reagent				0.0401	CTNNB1
4-hydroxyphenylmethylene hydantoin		chemical reagent				0.0401	CTNNB1
dichlorodiphenyl dichloroethylene		chemical toxicant				0.0401	KLK3
chlordecone		chemical toxicant				0.0401	HSPA5
anti-ebv-miR-BART7-3p inhibitor		chemical reagent				0.0401	CTNNB1
lanthanum chloride		chemical reagent				0.0401	MGP
nickel subsulfide		chemical toxicant				0.0401	NDRG1
ampelopsin		chemical drug				0.0401	HSPA5
lisofylline		chemical drug				0.0401	LAMB1
(6S)-hydroxyhyoscyamine		chemical drug				0.0401	HSPA5
ATF3		transcription regulator				0.0403	CTNNB1,FBP1,HSPA5,KLK3
TCF12		transcription regulator				0.0403	AZGP1,RPS3A,XRCC6
cadmium chloride		chemical toxicant				0.0403	HSPA5,KLK3,TXN
SOX4		transcription regulator		0	bias	0.0415	CTNNA1,CTNNB1,IFI30,MAP7,TDRKH,UCHL1
SIX5		transcription regulator				0.0415	ATP1A1,KRT18
cyclosporin A		biologic drug		-1.386		0.0421	ACPP,ATP1A1,FLNA,HSPA5,HSPD1,IL16,MDH2,S100A11,SRP14,TARDBP,THOP1
progesterone		chemical - endogenous mammalian		0.364		0.0425	ACPP,AP1G1,CNDP2,HSPA2,KLK2,KLK3,MAOA,NDRG1,NME2,PLA2G7,PROS1,RAB27B,TGFBI,WNT5B
CAV1		transmembrane receptor				0.0432	CTNNB1,CTSD,KRT18,KRT8,RPS13
PD98059		chemical - kinase inhibitor		-1.344	bias	0.0446	BDH1,CTNNB1,DES,GFPT1,GTF2I,HNRNPA2B1,HSPA5,KRT8,LAMP2,PABPC1,RAN,TSC22D1,TXN
AKT1		kinase		1.463	bias	0.0447	CTNNB1,GOT2,GSS,HNRNPL,HNRNPM,LAMB1,SRP14,VCP
calpain		complex				0.0447	CTNNB1,HSPA5
ACKR3		G-protein coupled receptor				0.0447	C5,RRAS
BAG1		other				0.0447	KLK3,RAB27A
amino acids		chemical - endogenous mammalian				0.0447	RPS20,THOP1
mifepristone		chemical drug		-1.414		0.0454	CTNNA1,CTSD,HSPA5,KLK3,NDRG1,NME2,PEPD,STXBP2
lenalidomide		chemical drug		1.041		0.0471	CTNNB1,FLNA,GLUD1,GNPNAT1,HSPA5,PCBP2
ATG5		other				0.048	HSPA5,PDIA3
ADAMTS12		peptidase				0.048	ALDH1A3,MGP
MKNK1		kinase		0	bias	0.0486	FLNA,HSPA2,PTBP1,TPP1
ANGPT2		growth factor		0.816	bias	0.0491	HSPA2,HSPA5,HSPD1,P4HB,PDIA3,PROS1
FSH		complex		-0.946		0.0495	ACPP,CPE,CRYM,CTNNB1,FLNC,KRT18,RAB27A,RAB2A,RAB4A,STK24
Histone h3		group				0.0498	B2M,CD9,CTNNA1,CTNNB1,KLK2,KLK3,PROS1,RAB27B,RPL12,STXBP2,TPM3
hydroxyurea		chemical drug				0.0498	BCAM,KRT18,MCAM
CCND1		transcription regulator	Inhibited	-2.158		0.0856	ALDH1A3,AZGP1,FLNA,KLK2,KLK3,NOP58,RPL13,RPL27A
SMAD7		transcription regulator	Activated	2		0.144	KRT8,TGFBI,TPM3,TXN
SRF		transcription regulator		-1.858		0.186	CTNNB1,DES,FLNA,LDB3,LMOD1,PPIA,RAB27B
RB1		transcription regulator	Activated	2.2		0.235	ATP1A1,ATP5F1A,COX7A2,H1F0,HIST1H1B,KRT18,RAB27A,YWHAE
acetaminophen		chemical drug	Activated	2		0.237	GLUD1,HSPA5,HSPD1,TXN
E. coli serotype 0127B8 lipopolysaccharide		chemical - endogenous non-mammalian	Activated	2		0.246	HSPA5,PRDX3,PRDX5,RACK1
resveratrol		chemical drug	Inhibited	-2.213		0.368	CTNNB1,HSPA5,KLK2,KLK3,RAN
L-dopa		chemical - endogenous mammalian		-1.897		0.432	CRYM,GNE,HEXB,HNRNPL,LAMP2,NASP,PTBP1,RAB3D,SLMAP,TDRKH
SP600125		chemical - kinase inhibitor	Activated	2		0.566	BDH1,COX7A2,CRYM,NOL9
glucocorticoid		chemical drug		1.98		1	IL16,KLK2,KLK3,MAOA
å© 2000-2019 QIAGEN. All rights reserved.

### Sheet: (b)16 cellular networks
ID	Molecules in Network	Score	Focus Molecules	Top Diseases and Functions
1	ABHD11,ATP synthase,ATP5F1A,ATP5F1B,BCAT2,C1QBP,CLIC1,COL14A1,COX5B,COX6C,COX7A2,CTNNA1,Cytochrome bc1,cytochrome C,cytochrome-c oxidase,DDAH1,ECH1,ERK,ETFB,FBP1,FOXRED1,GAREM2,GLO1,HSD17B10,HSPD1,HSPE1,MAOA,MCCC2,Mitochondrial complex 1,NANS,NDUFV2,NIPSNAP2,NIPSNAP3A,PRDX3,PRDX5	53	29	[Amino Acid Metabolism, Small Molecule Biochemistry, Developmental Disorder]
2	Ap1 gamma,AP1G1,AP1G2,ARF6,Clathrin,CLTC,CNDP2,COP I,COPA,COPE,COPZ1,CPSF7,EPM2AIP1,ERH,HEXB,HNRNPCL1/HNRNPCL2,HNRNPM,ILF3,MYEF2,NDRG1,PABPC1,PABPC4,PABPN1,PI3K (complex),RAB27A,RAB27B,RAB4A,SCARB2,SEC23B,SRSF3,Tap,TARDBP,TMED9,tubulin (family),U2AF2	53	29	[Cell Morphology, Cellular Assembly and Organization, Cellular Function and Maintenance]
3	Adaptor protein 2,ADRB,ATP1A1,Ck2,DHX9,FAM120C,GAA,GLUD1,HNRNPA2B1,HNRNPR,IDH1,ILF2,MRPL1,MRPL13,NCL,NUDT4,P38 MAPK,phosphatase,RBMXL1,RPL12,RPL13,RPL18,RPL3,RPL31,RPL35,RPL6,RPL7,RPL8,RPS19,RPS25,RPS3,S100A11,SNRPD2,SRP14,TFIIH	53	29	[RNA Damage and Repair, Protein Synthesis, Cancer]
4	ALDH,ALDH18A1,ALDH1A3,ALDH6A1,ALDH7A1,ASF1A,BDH1,DBT,H2AFY,Ku,LAMP2,MHC CLASS I (family),NASP,NFkB (complex),NHP2,Rnr,RPA,RPS13,RPS15A,RPS16,RPS20,RPS21,RPS28,RPS3A,RPS4X,RPS7,RTF1,SARS,Serine Protease,THOP1,THYN1,Tnf (family),Top2,XRCC5,XRCC6	45	26	[RNA Damage and Repair, Protein Synthesis, Cancer]
5	14-3-3,BASP1,CDK4/6,Cytokeratin,DRAP1,ERK1/2,ERP29,Filamin,FLNA,FLNC,FOLH1,GGPS1,H1F0,HIST1H1B,Histone H1,HNRNPA3,HNRNPUL1,Importin beta,KRT8,LMAN1,MAP7,NOP58,P-TEFb,PCBP2,PDGF (family),PROS1,PYCR1,RAN,RRAS,Rsk,SLMAP,STK24,STK38L,SYNPO2,ZNF207	42	25	[Cellular Movement, Cellular Assembly and Organization, Cellular Function and Maintenance]
6	caspase,DES,EEF1A2,EEF2,Eif4g,F Actin,GNE,GOT,HDL-cholesterol,HNRNPC,HNRNPD,HNRNPK,HSF1,HSP,Hsp27,Hsp70,Hsp90,HSP90B1,HSPA2,KHSRP,KIF13B,LDB3,LDL-cholesterol,MGP,Nos,Pkc(s),PPP1R18,PSMA3,PTBP1,Raf,RPL22,RPL4,SRSF2,TOMM20,TPM3	35	22	[RNA Damage and Repair, RNA Post-Transcriptional Modification, Protein Synthesis]
7	Akt,ATP6V0D1,BCAM,C5,CD9,CNTN1,Collagen(s),Complement component 1,CPE,CSTB,DNA-PK,elastase,GOT2,GSS,Kallikrein,KLK2,KLK3,LAMA4,LAMB1,Laminin (complex),Laminin1,LYPLA1,MCAM,MDH2,P4HB,PBXIP1,Pdi,Rap1,Ribosomal 40s subunit,RPS10,RPSA,Secretase gamma,TCF,TGFBI,trypsin	33	21	[Dermatological Diseases and Conditions, Organismal Injury and Abnormalities, Nervous System Development and Function]
8	60S ribosomal subunit,AMPK,ANP32A,ASAH1,Cdc2,Collagen type I,Cyclin A,Cyclin D,Cyclin E,DDT,DECR1,E2f,Growth hormone,GSTM2,IL16,Jnk,MAP1LC3,MCM3AP,NCOA5,NME2,PDGF BB,PP2A,Ppp2c,QARS,Rb,RPL21,RPL24,RPL27,RPL27A,RPL36,RPL38,SMS,STXBP2,TSC22D1,WNT5B	31	20	[RNA Damage and Repair, Protein Synthesis, Cancer]
9	ACPP,ADCY,AGR2,ARL2BP,B2M,CG,CIAPIN1,Complement,Creb,CRYM,DBI,EIF2B4,FSH,GFPT1,hemoglobin,ICA1,Ifn,IgG,Insulin,Keratin,KRT18,KRT79,LGALS3BP,Lh,PDIA3,PHB,PHB2,PPIA,PRKAA,Pro-inflammatory Cytokine,Proinsulin,RAB2A,RCC1,thymidine kinase,Vegf	29	19	[Dermatological Diseases and Conditions, Organismal Injury and Abnormalities, Post-Translational Modification]
10	Alp,Calmodulin,cytokine,DCAF8,DNAJB3,estrogen receptor,EWSR1,GALNT3,GNPNAT1,HNRNPL,HSPA5,Ige,Interferon alpha,LRPPRC,mediator,MHC Class II (complex),MTORC1,PEPD,PGLS,PLC,POLR2J2/POLR2J3,PPIB,Ras homolog,RDH11,RNA polymerase II,RPSAP58,Rxr,SLC2A11,SLC9A8,SLIRP,SPAG7,VCP,VPS35L,YWHAE,ZNF839	21	15	[Cellular Assembly and Organization, Developmental Disorder, Hereditary Disorder]
11	5-hydroxytryptophan,7S NGF,AHR,APOBEC3H,APP,APRT,ASB6,ASPN,C18-ceramide,CADPS2,CERS4,CHMP6,COL27A1,DCXR,ECI2,EGFR,Esr1-Estrogen-Sp1,FAM184A,FAM50A,FOS,MT1L,MTG1,N-acetyl-L-aspartic acid,NUBP1,OLFML1,peptidase,platelet activating factor-C16,RAB3D,SORD,SPON2,TNF,TPP1,TPST1,trehalose,TXNDC17	21	15	[Gene Expression, RNA Damage and Repair, RNA Post-Transcriptional Modification]
12	ABI3BP,ADGRD1,ADGRG2,ADGRG4,ADGRG6,CUL3,DCUN1D5,DHRS7,ELAVL1,ERBB2,Gpcr,GPR1,GPR137C,GPR20,GRB2,HIBCH,KEL,LZIC,MAOA,MME,MMP13,MOV10,MRPL23,MRPS21,MRPS27,NOL9,PROKR1,PTRHD1,RBM25,RXFP2,SHQ1,SPARCL1,TM9SF1,UBE2F,ZNF185	21	15	[Cell Death and Survival, Protein Synthesis, Developmental Disorder]
13	ACAD8,ammonia,ANXA3,ASRGL1,ATF2,CCR9,D-glucose,DHX32,EDAR,G6PC3,GSK3B,HNF4A,hyodeoxycholic acid,IFI30,IGSF21,LMOD1,LPAR3,MDH2,NMNAT2,PALMD,PFKFB4,PGLYRP2,RBM41,REG1A,RNASET2,SGSH,SSTR4,TAOK3,TDRKH,TRAF2,UDP-N-acetylglucosamine,UGT1A6,UGT2B15,WDR13,ZC3H15	17	13	[Endocrine System Development and Function, Small Molecule Biochemistry, Carbohydrate Metabolism]
14	26s Proteasome,Actin,Alpha catenin,ATPase,calpain,Cbp/p300,CBX3,CD3,COG6,CTNNB1,CTSD,Focal adhesion kinase,FUBP1,Gsk3,HISTONE,Histone h3,Histone h4,HSP90AB1,Integrin,P glycoprotein,Pka,Pka catalytic subunit,Pkg,PRMT5,protein phosphatase,RACK1,snRNP,SNRPD3,SNRPE,SRC (family),STX6,TCR,Tgf beta,UBA1,Ubiquitin	15	12	[Cellular Development, Cellular Growth and Proliferation, Cell Death and Survival]
15	Ap1,AZGP1,BCR (complex),C1q,CTBP2,Fgf,G protein,G-protein beta,GTF2I,IFN Beta,Igm,Ikb,IL1,IL12 (complex),Immunoglobulin,LDL,MAP2K1/2,Mapk,Mek,MHC Class I (complex),MIRLET7,NADPH oxidase,Ngf,p70 S6k,PAFAH1B3,PI3K (family),PI3K p85,PLA2,PLA2G7,Pld,Rac,RAS,Sos,TXN,UCHL1	7	7	[Lipid Metabolism, Small Molecule Biochemistry, Carbohydrate Metabolism]
16	HBQ1,RFESD	2	1	[Cancer, Gastrointestinal Disease, Hepatic System Disease]
Note: The eleven proteins KLK3, SORD, UCHL1, FLNA, TPP1, HNRNPA2B1, MDH2, AGR2, SPON2, ASRGL1, and DES were involved in nine networks which are numbered with 2, 3, 5, 6, 7, 9, 11, 13, 15, respectively.

### Sheet: (c)11 proteins for ROC
Symbol	Entrez Gene Name	UniProt/Swiss-Prot Accession	Expr Log Ratio	Location	Type(s)	Biomarker Application(s) by IPA
TPP1	tripeptidyl peptidase 1	O14773	2.002	Cytoplasm	peptidase
AGR2	anterior gradient 2, protein disulphide isomerase family member	O95994	1.475	Extracellular Space	other	diagnosis
HNRNPA2B1	heterogeneous nuclear ribonucleoprotein A2/B1	P22626	1.599	Nucleus	other
MDH2	malate dehydrogenase 2	P40926	2.155	Cytoplasm	enzyme
SPON2	spondin 2	Q9BUD6	1.523	Extracellular Space	other	diagnosis
DES	desmin	P17661	-1.105	Cytoplasm	other	unspecified application
ASRGL1	asparaginase like 1	Q7L266	1.4	Cytoplasm	enzyme
UCHL1	ubiquitin C-terminal hydrolase L1	P09936	-1.548	Cytoplasm	peptidase	diagnosis,prognosis
KLK3	kallikrein related peptidase 3	P07288	2.796	Extracellular Space	peptidase	diagnosis,disease progression,efficacy,prognosis,safety,unspecified application
SORD	sorbitol dehydrogenase	Q00796	3.203	Cytoplasm	enzyme
FLNA	filamin A	P21333	-1.008	Cytoplasm	other	unspecified application
