## Supplementary material for "High-throughput proteomic analysis of FFPE tissue samples facilitates tumor stratification": STable5

### Sheet: (a)PCaPatient_Gleason
Cohort	Patient No.	Gleason score	Level
PCF	1	3+3	Low
PCF	2	4+3	Intermediate
PCF	3	4+3	Intermediate
PCF	4	3+4	Intermediate
PCF	5	4+3	Intermediate
PCF	6	3+4	Intermediate
PCF	7	4+3	Intermediate
PCF	8	3+3	Low
PCF	9	4+5	High
PCF	10	3+3	Low
PCF	11	4+3	Intermediate
PCF	12	4+3	Intermediate
PCF	13	4+3	Intermediate
PCF	14	4+3	Intermediate
PCF	15	3+3	Low
PCF	16	4+5	High
PCF	31	4+4	High
PCF	32	5+4	High
PCF	33	4+3	Intermediate
PCF	34	5+5	High
PCF	35	3+4	Intermediate
PCF	36	3+4	Intermediate
PCF	37	4+3	Intermediate
PCF	38	4+5	High
PCZA	P1	4+3	Intermediate
PCZA	P2	3+3	Low
PCZA	P3	4+3	Intermediate
PCZA	P4	3+4	Intermediate
PCZA	P5	3+4	Intermediate
PCZA	P6	4+4	High
PCZA	P7	3+4	Intermediate
PCZA	P8	4+3	Intermediate
PCZA	P9	3+3	Low
PCZA	P10	3+3	Low
PCZA	P11	5+3	High
PCZA	P12	3+4	Intermediate
PCZA	P13	4+3	Intermediate
PCZA	P14	3+4	Intermediate
PCZA	P15	4+3	Intermediate
PCZA	P16	5+5	High
PCZA	P17	5+3	High
PCZA	P18	4+5	High
PCZA	P19	3+3	Low
PCZA	P20	4+4	High
PCZA	P21	3+3	Low
PCZA	P22	4+5	High
PCZA	P23	5+4	High
PCZA	P24	4+3	Intermediate
PCZA	P25	3+3	Low
PCZA	P26	4+4	High
PCZA	P27	5+4	High
PCZA	P28	3+4	Intermediate
PCZA	P29	3+4	Intermediate
PCZA	P30	3+4	Intermediate
PCZA	P31	3+4	Intermediate
PCZA	P32	4+3	Intermediate
PCZA	P33	4+4	High
PCZA	P34	5+4	High
PCZA	P35	4+3	Intermediate
PCZA	P36	3+4	Intermediate
PCZA	P37	4+4	High
PCZA	P38	4+5	High
PCZA	P39	3+3	Low
PCZA	P40	4+3	Intermediate
PCZA	P41	4+3	Intermediate
PCZA	P42	4+4	High
PCZA	P43	4+3	Intermediate
PCZA	P44	3+3	Low
PCZA	P45	3+4	Intermediate
PCZA	P46	3+4	Intermediate
PCZA	P47	4+3	Intermediate
PCZA	P48	4+4	High
PCZA	P49	4+3	Intermediate
PCZA	P50	3+3	Low
PCZA	P51	4+3	Intermediate
PCZA	P52	4+3	Intermediate
PCZA	P53	3+4	Intermediate
PCZA	P54	4+3	Intermediate
PCZA	P55	4+3	Intermediate
PCZA	P56	4+3	Intermediate
PCZA	P57	3+4	Intermediate
PCZA	P58	4+5	High

### Sheet: (b)prot_list_PCF_anova_LMH
Protein	aov_p(gleason group)	p (FFPE_T_N)
A5A3E0	0.0439283	0.432703
A6NKZ8	0.0368768	0.933868
O00534	0.0292657	0.0264601
O14561	0.0479536	0.841072
O14776	0.0460958	0.942073
O15061	0.038904	0.0252449
O15143	0.0204675	0.335746
O15511	0.0303145	0.373092
O43760	0.0438644	0.79324
O60237	0.0313061	0.874136
O60725	0.0391448	0.881881
O60890	0.0301239	0.0741043
O75153	0.0212933	0.0138219
O75390	0.031871	0.0599298
O75534	0.020284	0.472597
O75947	0.0490812	0.378399
O94826	0.0374859	0.954889
O95671	0.0166648	0.771292
P01780	0.0240114	0.457226
P02511	0.0263159	0.435572
P02545	0.0120255	0.619545
P05109	0.0280608	0.956619
P06730	0.0232046	0.786068
P07203	0.0201467	0.0856043
P07288	0.0148263	0.856637
P07437	0.0274642	0.950213
P07954	0.0327503	0.061519
P07996	0.0272274	0.106966
P08590	0.0197046	0.136559
P08621	0.042299	0.0295461
P09493	0.0317895	0.210571
P09871	0.0358079	0.891817
P09960	0.0365951	0.253767
P0C0L4	0.0149801	0.960122
P11047	0.0453436	0.483142
P11171	0.0312363	0.786813
P11387	0.000488833	0.757875
P11532	0.0287345	0.161117
P12532	0.0449551	0.319194
P14649	0.0284178	0.44271
P15090	0.0278261	0.0869982
P17174	0.0249021	0.468292
P17661	0.00506992	0.0161191
P17900	0.0149016	0.945713
P18077	0.0311311	0.0714358
P19404	0.0243409	0.768052
P20142	0.0285371	0.91474
P20618	0.0416469	0.389816
P20700	0.0410592	0.0349648
P20839	0.0410714	0.877246
P21291	0.00705216	0.0473139
P21333	0.021773	0.0755408
P22695	0.00987735	0.0102474
P23246	0.0184825	0.0176412
P23786	0.0486296	0.0869982
P24752	0.000993513	0.00447909
P24844	0.00730721	0.0252238
P25788	0.0200265	0.465167
P26583	0.00708977	0.082899
P29536	0.0111977	0.0232707
P30085	0.000481284	0.501098
P30260	0.00179946	0.82349
P30419	0.00924049	0.807684
P30626	0.0369644	0.765778
P31040	0.0136168	0.253767
P31946	0.0421665	0.401071
P33908	0.0400477	0.10889
P34897	0.0303137	0.256198
P34913	0.00376323	0.526378
P35625	0.0145454	0.950213
P35749	0.00853359	0.0268
P36578	0.0166067	0.00937292
P37802	0.00276817	0.0839105
P38117	0.0210557	0.136559
P38159	0.025813	0.0217142
P40429	0.0272722	0.194397
P42167	0.00355009	0.765865
P42224	0.0259596	0.25512
P42331	0.0313328	0.00294667
P43490	0.0168855	0.226194
P43686	0.0438191	0.0388794
P46777	0.0281493	0.0295461
P46926	0.0374619	0.203976
P47897	0.0227603	0.170281
P50591	0.0470242	0.732544
P51114	0.0387893	0.229223
P51149	0.0391525	0.0473139
P51991	0.0122042	0.039122
P53814	0.00721775	0.021472
P54819	0.0411856	0.00326003
P55084	0.0230881	0.318766
P55209	0.0417225	0.0746497
P55317	0.0498546	0.478957
P60660	0.0250669	0.497625
P60866	0.0490868	0.0209889
P60981	0.00767691	0.0284901
P61081	0.031534	0.878558
P61247	0.0052948	0.0154834
P61916	0.0400738	0.0642529
P62280	0.0265672	0.880061
P62424	0.0473972	0.682793
P62829	0.0497001	0.00813356
P62851	0.0483314	0.0295461
P68133	0.047302	0.0176412
P78330	0.0286412	0.942073
P80404	0.0400101	0.267868
P83916	0.0195516	0.620103
P84103	0.0325628	0.0188672
Q01844	0.0344995	0.382625
Q03135	0.0263701	0.0784108
Q03692	0.0398514	0.0978989
Q04837	0.0270562	0.010248
Q07666	0.0372649	0.0176412
Q08752	0.019053	0.389527
Q0ZGT2	0.0172117	0.163879
Q13085	0.0299112	0.0599298
Q13361	0.0431452	0.563098
Q13416	0.0448953	0.825373
Q13464	0.021691	0.0125429
Q14011	0.00308332	0.0652331
Q14103	0.046104	0.0480048
Q14766	0.0434392	0.304268
Q14847	0.0168055	0.228613
Q14894	0.0165613	0.0238761
Q14974	0.0435973	0.0190483
Q14978	0.043331	0.0987059
Q15042	0.00726975	0.0174815
Q15124	0.0181294	0.0283552
Q15417	0.0327399	0.0485264
Q15427	0.0366731	0.938155
Q15428	0.00949147	0.0204354
Q15435	0.00437782	0.891226
Q15746	0.00641857	0.0117711
Q16401	0.0435718	0.777717
Q16595	0.0387137	0.166036
Q16637	0.0377438	0.861417
Q53H82	0.00915629	0.02892
Q53HC9	0.0264336	0.465167
Q562R1	0.0162406	0.407411
Q58DX5	0.0445246	0.259852
Q5SSJ5	0.0117737	0.124126
Q5T447	0.00385568	0.133753
Q6BCY4	0.0365405	0.464234
Q6DKJ4	0.0243275	0.81924
Q6PCB0	0.0435185	0.000429576
Q6PGP7	0.0451324	0.0357429
Q6PJT7	0.00733093	0.258684
Q6XQN6	0.0278878	0.52921
Q7KZF4	0.0275736	0.385537
Q7Z3E2	0.0365394	0.0224313
Q7Z7G0	0.0107235	0.913189
Q86YV6	0.00997016	0.0064242
Q8IV36	0.0354126	0.851018
Q8IX04	0.0287003	0.175483
Q8IX12	0.0046547	0.788085
Q8N1G4	0.00774593	0.904405
Q8N983	0.0249704	0.0416873
Q8NE86	0.020702	0.954889
Q8NEZ5	4.67147e-05	0.956619
Q8NFH8	0.0371398	0.136605
Q8TBX8	0.0129137	0.390532
Q8TCS8	0.0310592	0.0254534
Q92520	0.0142032	0.207212
Q92522	0.0124701	0.987195
Q92673	0.0374106	0.510827
Q92841	0.023771	0.0176412
Q92947	0.0151726	0.02892
Q96A49	0.023775	0.522504
Q96AC1	0.00519453	0.130421
Q96DG6	0.00483837	0.0869982
Q96FS4	0.039279	0.372511
Q96I25	0.0409248	0.310991
Q96I99	0.0241695	0.178635
Q96JT2	0.0227048	0.808253
Q96N22	0.00309249	0.055105
Q96S55	0.017109	0.697703
Q96S96	0.0259601	0.956619
Q99536	0.0111049	0.945713
Q9BQ67	0.0342519	0.0291559
Q9BVC6	0.0429376	0.830521
Q9BVM2	0.00395051	0.895711
Q9BX67	0.0151906	0.451636
Q9GZS3	0.00811313	0.0291559
Q9H147	0.00636017	0.030086
Q9H1E3	0.032006	0.0565217
Q9H2U2	0.00252465	0.203659
Q9H9E3	0.0040798	0.0264601
Q9HA64	0.0450931	0.998352
Q9HAT2	0.0232465	0.83779
Q9HBH5	0.0212958	0.451636
Q9NP61	0.0130846	0.486611
Q9NPF4	0.0200488	0.0238761
Q9NQC3	0.0418089	0.897876
Q9NQR4	0.00343548	0.281793
Q9NQT8	0.00858371	0.0551736
Q9NSA3	0.0219011	0.188287
Q9NUQ7	0.0140474	0.0526792
Q9NUQ9	0.0220173	0.777717
Q9NX46	0.00589953	0.100891
Q9P2E9	0.0332697	0.140999
Q9P2J5	0.0404985	0.226194
Q9UBT2	0.000391873	0.0440911
Q9UGP4	0.0440218	0.630126
Q9UJ70	0.0270122	0.162028
Q9UMS6	0.00679839	0.904161
Q9UNE7	0.019637	0.683932
Q9UPN3	0.0255835	0.0842005
Q9UQN3	0.00313622	0.0596344
Q9Y230	0.0254335	0.0287497
Q9Y333	0.0274923	0.976165
Q9Y3F4	0.0489884	0.426523
Q9Y485	0.00239725	0.226194
Q9Y5X1	0.0428904	0.48651
Q9Y5X3	0.00139366	0.0192905
Q9Y6W5	0.0124445	0.100876
Q9Y6Y8	0.0271815	0.0182194

### Sheet: (c)prot_list_PCZA_anova_LMH
Protein	aov_p(gleason group)	p(T_N)
A6NHL2	0.0454464	0.0336868
A8MXV4	0.0205463	0.418225
B0I1T2	0.0222872	0.724735
O00193	0.0417705	0.0580142
O00231	0.0353374	0.000542837
O00330	0.020152	0.266449
O00410	0.0233488	0.0838714
O14498	0.00878329	0.0110258
O14558	0.0163269	0.00086775
O14672	0.0205195	0.209134
O14737	0.00572717	0.118157
O14756	0.0137806	0.193618
O14832	0.00655406	0.337441
O15027	0.0243359	0.288037
O15212	0.00121218	0.0872466
O15230	0.0271876	3.69745e-07
O15355	0.0475117	0.931138
O15498	0.00526099	4.66748e-05
O43242	0.0350039	0.0691105
O43504	0.0450042	0.000996521
O43847	0.00146751	0.186731
O60220	0.00611344	0.00718638
O60231	0.0172965	0.00607752
O60318	0.0256925	0.000372534
O60711	0.0430518	0.00274445
O60832	0.0259935	0.0894102
O60869	0.00285148	0.181558
O75083	0.0089671	0.849635
O75112	0.0453181	3.82542e-05
O75369	0.00906806	0.000507826
O75381	0.037041	0.0781015
O75608	0.00474157	3.66166e-07
O75821	0.00968312	0.622509
O75843	0.0321017	2.53896e-08
O75934	0.047046	0.0043192
O75955	0.00019455	0.757936
O76041	0.0144329	0.0975564
O94874	0.0054428	0.262404
O95793	0.0413806	0.0141983
O96008	0.0397604	0.280143
P00568	0.0170173	0.00141566
P00740	0.00743907	0.104139
P01008	0.00329978	0.386345
P01024	0.00207717	0.972575
P01033	0.00465496	0.00086775
P01764	0.0236793	0.56388
P01781	0.0202001	0.540835
P01857	0.0476529	0.277191
P01876	0.0240119	0.93667
P02511	0.0091799	4.90484e-05
P02788	0.0341953	0.448327
P03950	0.0497463	0.0108302
P04083	0.000754435	0.0247341
P04217	0.026702	0.126213
P04792	0.022241	0.248466
P05155	0.00631877	0.276342
P05386	0.00903924	0.0138775
P06310	0.0322644	0.0383054
P06732	0.0149439	0.602378
P06748	0.0296137	0.855602
P07195	0.00792627	0.950756
P07357	0.0138182	0.245236
P07358	0.02068	0.972575
P07686	0.0398066	7.55052e-09
P08107	0.00515062	0.248727
P08118	0.0179393	0.282201
P08133	0.00426648	0.00194217
P08962	0.0145103	0.323003
P09429	0.0482457	0.607092
P09455	0.0319393	0.00193777
P09525	0.00219404	0.895574
P09651	0.00519632	0.0153839
P0CAP1	0.0236536	0.0229809
P0CG12	0.0105176	0.932794
P10301	0.00181346	0.000869317
P10412	0.0119727	0.558552
P10599	0.0248944	0.000536193
P10809	0.00497066	3.69745e-07
P11047	0.0351298	0.00105864
P11172	0.0249317	0.107434
P11216	4.29872e-05	0.0318807
P11498	0.0155068	0.697345
P11940	0.00955028	0.00159795
P12111	0.0309683	0.0437036
P12814	0.0488963	0.000236635
P13611	0.0374996	0.644438
P13647	0.0299452	0.43188
P13674	0.011642	0.0107822
P13760	0.00783504	0.473955
P13797	0.0431633	4.66621e-05
P13861	0.0104832	0.132268
P14780	0.0216738	0.245504
P14854	0.00761526	0.628078
P15428	0.00988675	0.947973
P15531	0.00534458	0.0587663
P16383	0.0235946	0.103327
P16949	0.00985792	0.0202795
P17252	0.000916966	0.0443691
P17655	0.00333826	0.499648
P17661	0.00616461	0.000223101
P18031	0.00624438	0.0970361
P18206	0.0463202	0.000257007
P18669	0.0361977	0.980534
P18859	0.0334673	0.697602
P19012	0.036819	0.0390512
P19784	0.0143878	0.658113
P19838	0.0217043	0.93667
P20340	0.048516	0.0838714
P20591	0.035058	0.0484977
P20700	0.00451615	0.00430223
P21266	0.00456089	3.57651e-05
P21283	0.0449257	0.832914
P21333	0.00987283	0.000610374
P21980	0.0367204	0.56011
P22087	0.0134437	0.00978648
P23141	0.0479737	0.0278333
P23142	0.0418554	0.219287
P24666	0.0459613	0.0512928
P24844	0.0473926	0.247092
P25325	0.0109313	0.5797
P26006	0.0361364	0.0472701
P26368	0.0372768	0.00322032
P26885	0.0464101	0.841892
P27694	0.0201781	0.0108634
P27695	0.0415776	0.343589
P28072	0.00101375	2.80459e-05
P28074	0.0137825	1.30792e-08
P28161	1.03584e-06	0.000268534
P28482	0.000802171	0.393307
P29401	0.049755	0.0270398
P29622	0.0275522	0.0286167
P30740	0.0438194	0.828984
P30837	0.00273789	0.303175
P31150	0.0146182	0.723446
P31415	0.0319509	0.720516
P31749	0.0398337	0.231853
P33240	0.00382372	0.0745597
P34949	0.0136171	0.0177164
P35268	0.0184127	0.000342985
P35637	0.00209742	0.020239
P35858	0.0227338	0.888321
P36551	0.026954	0.187998
P36776	0.00731338	0.15815
P36871	0.031182	0.490878
P39019	0.0357009	0.000392716
P40123	0.0122178	2.4503e-08
P40429	0.0140903	0.491665
P41218	0.0368935	0.0334311
P42167	0.000709664	0.249465
P42345	0.0386948	0.0180915
P42785	0.0415587	0.95791
P43155	0.024125	0.393403
P46060	0.00811912	0.805611
P46459	0.0351606	0.000279171
P46782	0.00262043	0.754679
P46952	0.0387253	0.699115
P47755	0.00050947	0.0201581
P48681	0.0165415	0.00301796
P49321	0.0336275	0.000332479
P49407	0.0211171	0.917989
P49914	0.0294147	0.000173771
P50591	0.0223121	0.0429983
P50990	0.00196275	0.0200907
P52298	0.0218241	0.575061
P52788	0.0216133	0.000364101
P53367	0.0203239	0.0296169
P54578	0.00336718	0.406514
P54802	0.0303268	0.00796436
P54922	0.0415593	0.162532
P55290	0.0220224	0.954127
P55735	0.00329488	0.000861209
P55769	0.0369104	0.332425
P55822	0.0364704	0.270014
P56199	0.00989491	4.03264e-05
P57772	0.022371	0.129737
P60866	0.0189207	0.000369453
P60953	0.0397472	0.804481
P61163	0.049565	0.496364
P61513	0.0282615	0.169596
P61604	0.0104142	0.000369453
P61978	0.0227006	0.00152605
P62158	0.0334746	0.313331
P62280	0.0495151	0.0802572
P62328	0.00209021	0.760888
P62750	0.00395589	0.00224583
P62826	0.0014427	0.000192079
P62857	0.0132659	0.0190924
P62875	0.0274098	0.286086
P62910	0.0060957	0.795774
P62913	0.00200602	0.0026946
P63173	0.0137333	6.5134e-05
P63220	0.00219632	0.00257174
P63261	0.0028097	0.0213759
P68133	0.0276328	3.73844e-09
P68366	0.026793	0.82973
P68371	0.00140826	0.0958379
P78346	0.0321962	0.634088
P80188	0.0273355	0.269234
P80723	0.0327313	6.06235e-06
P83111	0.0112715	0.0948233
P84103	0.0468281	9.16182e-05
P98160	0.0432306	0.00353118
Q01082	0.0461925	0.753938
Q01459	0.0455395	7.68952e-05
Q01469	0.0122045	0.996118
Q01844	0.0454052	0.000129856
Q01995	0.0471418	0.0060943
Q02878	0.00110915	0.00115476
Q03135	0.00295338	0.00086775
Q04609	0.0195307	1.59549e-06
Q04726	0.0257147	0.127606
Q05086	0.0184415	0.532807
Q05655	0.00980387	0.0229813
Q06203	0.0171538	0.876727
Q08499	0.0428606	0.124031
Q12849	0.000475154	0.0388182
Q12860	0.0217009	0.00388113
Q12907	0.0378804	0.0389253
Q13131	0.0308114	0.95091
Q13162	0.0454691	0.300861
Q13177	0.0138351	0.00320576
Q13185	0.0018524	0.0106575
Q13228	0.00869479	0.233991
Q13243	0.0208011	0.916106
Q13263	0.0263299	0.000624641
Q13347	0.00852884	0.638022
Q13418	0.0276911	0.0615553
Q13425	7.00541e-05	0.806056
Q13561	0.0348733	0.891363
Q13573	0.0248906	0.840677
Q13683	0.0262662	0.815961
Q13765	0.0397864	0.00735722
Q13884	0.00841216	0.00320576
Q13885	0.000678225	0.159298
Q13895	0.0355145	0.0415346
Q14247	0.0252831	0.036547
Q14315	0.0453987	0.000109572
Q14435	0.0194553	0.00305519
Q14444	0.00914971	1.86129e-05
Q14624	0.00619409	0.0470592
Q14789	0.0230452	0.0690217
Q14894	0.0247227	0.000156588
Q14980	0.0194004	0.0968962
Q15397	0.0443616	0.051625
Q15417	0.0193382	0.512305
Q15631	0.0495063	0.899241
Q15843	0.0405231	0.0571918
Q15847	0.0220618	0.333968
Q16134	0.0377375	0.965011
Q16527	0.0134863	0.406505
Q16610	0.0492193	0.931588
Q16698	0.00427162	0.000222243
Q16762	0.0285556	0.222685
Q16853	0.0137875	0.519828
Q27J81	0.0109012	0.341227
Q32P44	0.00760709	0.179569
Q3B726	0.0300821	0.0179682
Q3MHD2	0.0085198	0.0168149
Q53H12	0.0495233	0.586378
Q569K6	0.0120705	0.0109147
Q58FF6	0.0337603	0.669726
Q5JTV8	0.014111	0.932357
Q5TAQ9	0.00601154	0.000180082
Q5VIR6	0.00343118	0.0167538
Q5VT66	0.029695	0.664816
Q5VZ89	0.0438631	0.164614
Q63HR2	0.00912747	0.00564138
Q66K14	0.0064499	0.495333
Q6NUK1	0.0287544	0.921465
Q6NZI2	0.0215694	1.51203e-05
Q6P2E9	0.0369889	0.756959
Q6UWY5	0.000614437	0.00190049
Q7Z2W9	0.0199095	0.368245
Q7Z406	0.0450067	5.1959e-08
Q7Z417	0.0463112	0.0865114
Q7Z4H8	0.0406164	0.311247
Q86V21	0.037275	0.0775037
Q8IWV7	0.000656015	0.975397
Q8IXH7	0.0119059	0.570253
Q8IXQ5	0.0284072	0.715572
Q8IZS6	0.00437192	0.579019
Q8N465	0.0422828	0.0878468
Q8N490	0.0198257	0.581296
Q8NBJ5	0.0174728	0.269275
Q8NC51	0.0289937	0.200475
Q8NE01	0.0356256	0.89878
Q8NEU8	0.0419539	0.356951
Q8NFV4	0.00981964	1.88277e-09
Q8TAQ2	0.00862367	0.511586
Q8TB22	0.00050717	0.0019575
Q8TER5	0.0416435	0.0116222
Q8TET4	0.0148889	0.0249902
Q8WTS6	0.010483	0.000364101
Q8WUH6	0.00638839	0.75551
Q8WUM4	0.00345156	0.00584978
Q8WUR7	0.0358565	0.089018
Q8WUY3	0.0130904	0.000223101
Q8WV74	0.00820763	0.169978
Q93008	0.0134483	0.107587
Q969E2	0.0170455	0.107417
Q969X6	0.00399148	0.593465
Q969Z0	0.00756615	0.441757
Q96AC1	0.0235417	0.00614485
Q96BP3	0.0138296	0.714748
Q96BW5	0.0179558	0.0236174
Q96C01	0.028145	0.00765347
Q96CW1	0.0253572	0.0156044
Q96DV4	0.01885	0.0600456
Q96GX2	0.0104499	0.702093
Q96HR9	0.0105713	0.0132085
Q96HS1	0.0468151	0.158556
Q96I24	0.0202852	0.320555
Q96JJ3	0.0313164	0.0388023
Q96K76	0.0480728	0.00260127
Q96KG9	0.00221013	0.0115847
Q96N22	0.0118877	9.51263e-05
Q96N67	0.0400366	0.349661
Q96NB2	0.0456598	0.676817
Q96P47	0.0340581	0.406504
Q96S96	0.025112	0.243391
Q96S97	0.00882108	0.0135536
Q99613	0.0499403	0.0735151
Q99614	0.0232043	0.0013616
Q99674	0.0010028	0.945783
Q99735	0.00998344	0.0128232
Q9BRT3	0.0482753	0.0467518
Q9BRZ2	0.00875473	0.964496
Q9BS40	0.00487083	0.83888
Q9BTV4	0.00902652	0.0193869
Q9BU02	0.00289567	0.0116238
Q9BXB5	0.0143737	0.460833
Q9BXN1	0.00100221	0.000369453
Q9BYD6	0.0476795	0.00275137
Q9BZH6	0.000661042	0.559816
Q9BZQ6	0.0417724	7.5839e-08
Q9H008	0.0124251	0.41303
Q9H1E3	0.0267814	0.0723469
Q9H239	0.0272986	0.617195
Q9H2U2	0.0246437	0.0172941
Q9H3K6	0.0469662	0.0330861
Q9H845	0.00309319	0.0273179
Q9H910	0.00375062	0.345999
Q9H9Q2	0.0358525	0.00511744
Q9HBL0	0.0400878	0.241263
Q9HBL7	0.0103708	0.417587
Q9HD45	0.0368609	4.91369e-06
Q9NPJ3	0.0250648	0.014992
Q9NR45	0.0144892	0.00518485
Q9NR50	0.029945	0.00206486
Q9NVS9	0.0240927	0.0678924
Q9NX14	0.0477552	0.715963
Q9NX63	0.0373809	0.607092
Q9NZ01	0.00633767	0.179987
Q9P206	0.0171903	0.0377628
Q9UBU9	0.0160639	0.509476
Q9UBX3	0.0199026	0.0759977
Q9UGI8	0.0101998	0.899512
Q9UHJ6	0.0303073	0.0342726
Q9UHV9	0.031682	0.978285
Q9UJW0	0.0410946	0.0141983
Q9UNZ2	0.0232447	0.256119
Q9UQB8	0.00529191	0.0034164
Q9Y243	0.0440823	0.281467
Q9Y265	0.0325161	0.0314701
Q9Y2K3	0.0433104	0.0660426
Q9Y2P8	0.0273603	0.0111134
Q9Y2S2	0.00352439	4.46052e-05
Q9Y3C1	0.0495085	0.736718
Q9Y3E7	0.0216258	0.133637
Q9Y3F4	0.0150609	0.0262902
Q9Y4P8	0.0216066	0.406505
Q9Y5L4	0.0156191	0.632593
Q9Y6A9	0.00321905	0.616125

### Sheet: (d)overlap_prot_list_annova
overlap_protein
P02511
P11047
P17661
P20700
P21333
P24844
P40429
P42167
P50591
P60866
P62280
P68133
P84103
Q01844
Q03135
Q14894
Q15417
Q96AC1
Q96N22
Q96S96
Q9H1E3
Q9H2U2
Q9Y3F4
